# Host specificity shapes fish viromes across lakes on an isolated remote island

**DOI:** 10.1101/2023.07.03.547585

**Authors:** Rebecca M. Grimwood, Grace Fortune-Kelly, Edward C. Holmes, Travis Ingram, Jemma L. Geoghegan

## Abstract

Fish viromes often provide insights into the origin and evolution of viruses affecting tetrapods, including those associated with significant human diseases. However, despite fish being the most diverse vertebrate group, their viruses are still understudied. We investigated the viromes of fish on Chatham Island (Rēkohu), a geographically isolated island housing 9% of New Zealand’s threatened endemic fish species. Using metatranscriptomics, we analyzed samples from seven host species across 16 waterbodies. We identified 19 fish viruses, including 16 novel species, expanding families such as the *Coronaviridae, Hantaviridae, Poxviridae*, and the recently proposed *Tosoviridae* family. Surprisingly, virome composition was not influenced by ecological factors measured, and smelt (*Retropinna retropinna*) viromes were consistent across lakes despite differences in host life history, seawater influence, and community richness. Overall, fish viromes across Rēkohu were highly diverse and revealed a long history of codivergence between host and virus despite their unique and geographically isolated ecosystem.
