## Supplementary Table 1 for "Host specificity shapes fish viromes across lakes on an isolated remote island"

### Sheet: Complete virus list
Sample.code	Tube	Num.indv	Virus	Family	Segment	Genome.type	Alignment.algorithm	Sequence (nt)	Sequence (amino acid)	Length (aa)	Location	Host species	Top BLAST match	Percentage identity	e-value	Novel?
HAW-S	R1	5	Retropinna adenovirus-1	Adenoviridae	DdDp	dsDNA	L-INS	CCACCGCTGAGTATAAAAACAAAAGAAGGCATGCTTCTCTGGACGAATGAAACGCTAGAAAATATCGTAATCACTTCTATCGATCTAATCACCTTGGCTATTTATGGTTATAAGACAGATATTGACTTTGAAGAAGAAGAAAACGTCTGCTTTGAAAAATGGGATACCGTGTGTTTAGAATACATACGTAAAAACATCGAAGTCAAAGAAAAAGCTGAGAAAGAAAAAAACATTGTTCAAAGAGCAGTAGCTAAACTGATGTCCAATTCATTTTATGGCTCTTGTGCCACCAAAGCAAGCACGCAAGAAACATATTTTGAAAGTCAATTAAAATCACAGGAAAAAATTCAAGAAGGGTTGAAAAATGGCACAAAAGAAATCAAAGCAATTGATAGCATA…	PPLSIKTKEGMLLWTNETLENIVITSIDLITLAIYGYKTDIDFEEEENVCFEKWDTVCLEYIRKNIEVKEKAEKEKNIVQRAVAKLMSNSFYGSCATKASTQETYFESQLKSQEKIQEGLKNGTKEIKAIDSIQLQQLPNHTVYHTFFNHALAVDPTVSYTHLRAHETIPSI	172	Hawaiki Creek	Retropinna retropinna	YP_004414800.1 Raptor adenovirus 1	0.4786	8e-27	TRUE
KOO-S	R4	5	Retropinna adenovirus-1	Adenoviridae	DdDp	dsDNA	L-INS	CCACTGTCTTCAAATTGATGCTGAGGATCAACCGCCAATGCGTGATTGAAGAAAGTATGATAAACTGTGTGATTGGGTAGTTGTTGAAGTTGTATGCTATCAATTGCTTTGATTTCTTTTGTGCCATTTTTCAACCCTTCTTGAATTTTTTCCTGTGATTTTAATTGACTTTCAAAATATGTTTCTTGCGTGCTTGCTTTGGTGGCACAAGAGCCATAAAATGAATTGGACATCAGTTTAGCTACTGCTCTTTGAACAATGTTTTTTTCTTTCTCAGCTTTTTCTTTGACTTCGATGTTTTTACGTATGTATTCTAAACACACGGTATCCCATTTTTCAAAGCA	CFEKWDTVCLEYIRKNIEVKEKAEKEKNIVQRAVAKLMSNSFYGSCATKASTQETYFESQLKSQEKIQEGLKNGTKEIKAIDSIQLQQLPNHTVYHTFFNHALAVDPQHQFEDS	114	Lake Koomutu	Retropinna retropinna	UTK57358.1 Raptor adenovirus	0.4719	2e-16	TRUE
NAI-S	R8	5	Retropinna adenovirus-2	Adenoviridae	DdDp	dsDNA	L-INS	TAAGTAGCTGACAGTTTGAGTTTCTCCAATGTATGTCTGCATTTCTTGTAATTTTTCTTTGGTTGTATTGATATCCAATGTGTGACCATAAGGCATGGGGTGAGTAAGAGCACTTGCATACATTCCACAAATGTCATACACATAAGTTTTTTCATTTTTAATTTCTCCCAGCACAGTAGGATAACAGCGTCCTCCTCGGAGAGCTTGTCTGACAAACGCATAGGTGTGATTACATGGGGCGGTTAAACCTGGGAGGTAATTTGTTGGCTGTGTGGCTTTTGCTGTGTAATGCAATTGTTTGAAGATTGACATCGAAGTGGAAGACAGAGTAGGTCTGGAAAAAATGTCAAAATTACAATTTGTTAAATTTAAACTTTCTCGCACATATGACCGGTAGTT…	MVAKKIIAYDLKNETLTYCCLDVIITSKLAQTLTANYRSYVRESLNLTNCNFDIFSRPTLSSTSMSIFKQLHYTAKATQPTNYLPGLTAPCNHTYAFVRQALRGGRCYPTVLGEIKNEKTYVYDICGMYASALTHPMPYGHTLDINTTKEKLQEMQTYIGETQTVSYL	168	Nairn/Mangatukarewa River	Retropinna retropinna	AGU01648.1 Gouldian finch adenovirus 1	0.4759	2e-45	TRUE
ROT-S	R14	5	Porure adintovirus-1	Adintoviridae	PolB	dsDNA	L-INS	CCATAAAACCACCACTCCGGCCCTCCCAGCGTTTTTGTACACACCAGAAAAGGCAAATGAAGGCCGTCTTGGTCGACAAACGTTTCAAAATCATAGAAAATCTGATTTTGCGCATGCTCGGTGGACTGGGGGAGAGGCTGAATGTAGCAAACGTGAACCCGCTCCTCCTCCCCCTCTTTATCTGAGACGGGGATTAATTTCTGACTGCAAATACCACATTTCCTAGTCGGAGAGTCGTGAGATGAGTCTCTGCTCATTGCAATACGGTAAACATTTTTGCACTCGTGGCATCTTTTAATCAGGACGCACATGCTGGCGTGCGTTCCTGCAAAACATCTTACTATAGGCTCTTTGTGTCTGGTAAAGCAATCAACAGTTCCTTTTGCAGTCTTTACAGTA…	MYTVKTAKGTVDCFTRHKEPIVRCFAGTHASMCVLIKRCHECKNVYRIAMSRDSSHDSPTRKCGICSQKLIPVSDKEGEEERVHVCYIQPLPQSTEHAQNQIFYDFETFVDQDGLHLPFLVCTKTLGGPEWWFY	134	Lake Rotorua	Retropinna retropinna	UNJ19240.1 Porure adintovirus 1	0.9925	6e-95	FALSE
MAR-S	R17	5	Porure adintovirus-1	Adintoviridae	PolB	dsDNA	L-INS	GCTCGTCTGAGCTAAACCAATAGCCCTTGGCTTGGTCTGTGAAACTCAGGCATTTAGGGAAGTCGCAAAGGCTTATAGTCAAGAAAGACAGGGAGTCTATGAACTTCAGCTGGTAATGGCTGTCTGTGAAACATAATATCTTCCCCCCCTGCATGATGATGGAAGGCTGTAAGTCCAACTCCACCATACTCTTGACGACTAAATAACTATTGAAGGCTCTGGCATTGTGTGCTATAAATGTGGCCCCCTCAATCATAGGTCTCCTAAAATAAAGGAGACATTTTTTGACGCAGTCTAAGCCATAAAACCACCACTCCGGCCCTCCCAGCGTTTTTGTACACACCAGAAAAGGCAAATGAAGGCCGTCTTGGTCGACAAACGTTTCAAAATCATAGAAAA…	MYTVKTAKGTVDCFTRHKEPIVRCFAGTHASMCVLIKRCRECKNFYRIAMSRDSSHDSPTRKCGICSQKLIPVSDKEGEEERVHVCYIQPLPQSTEHAQNQIFYDFETFVDQDGLHLPFLVCTKTLGGPEWWFYGLDCVKKCLLYFRRPMIEGATFIAHNARAFNSYLVVKSMVELDLQPSIIMQGGKILCFTDSHYQLKFIDSLSFLTISLCDFPKCLSFTDQAKGYWFSSDE	234	Lake Marakapia	Retropinna retropinna	UNJ19240.1 Porure adintovirus 1	0.9806	1e-109	FALSE
WKB-S	R10	5	Porure adintovirus-1	Adintoviridae	PolB	dsDNA	L-INS	CCTCGTCTGAGCTAAACCAATAGCCCTTGGCTTGGTCTGTGAAACTCAGGCATTTAGGGAAGTCGCAAAGGCTTATAGTCAAGAAAGACAGGGAGTCTATGAACTTCAGCTGGTAATGGCTGTCTGTGAAACATAATATCTTCCCCCCCTGCATGATGATGGAAGGCTGTAAGTCCAACTCCACCATACTCTTGACGACTAAATAACTATTGAAGGCTCTGGCATTGTGTGCTATAAATGTGGCCCCCTCAATCATAGGTCTCCTAAAATAAAGGAGACATTTTTTGACGCAGTCTAAGCCATAAAACCACCACTCCGGCCCTCCCAGCGTTTTTGTACACACCAGAAAAGGCAAATGAAGGCCGTCTTGGTCGACAAACGTTTCAAAATCATAGAAAA…	MYTVKTAKGTVDCFTRHKEPIVRCFAGTHASMCVLIKRCRECKIFYRIAMSRDSSHDSPTRKCGICSQKLIPVSDKEGEEERVHVCYIQPLPQSTEHAQNQIFYDFETFVDQDGLHLPFLVCTKTLGGPEWWFYGLDCVKKCLLYFRRPMIEGATFIAHNARAFNSYLVVKSMVELDLQPSIIMQGGKILCFTDSHYQLKFIDSLSFLTISLCDFPKCLSFTDQAKGYWFSSDE	234	Waikato Bay	Retropinna retropinna	UNJ19240.1 Porure adintovirus 1	0.9742	3e-108	FALSE
KAI-S	R3	5	Porure adintovirus-1	Adintoviridae	PolB	dsDNA	L-INS	CGCGGTCTGTGCCGTAATCAAAAGGCTGGGGGTAAGGCCCTACGTAGTTCATAATCTCGTCTGAGCTAAACCAATAGCCCTTGGCTTGGTCTGTGAAACTCAGGCATTTAGGGAAGTCGCAAAGGCTTATAGTCAAGAAAGACAGGGAGTCTATGAACTTCAGCTGGTAATGGCTGTCTGTGAAACATAATATCTTCCCCCCCTGCATGATGATGGAAGGCTGTAAGTCCAACTCCACCATACTCTTGACGACTAAATAACTATTGAAGGCTCTGGCATTGTGTGCTATAAATGTGGCCCCCTCAATCATAGGTCTCCTAAAATAAAGGAGACATTTTTTGACGCAGTCTAAGCCATAAAACCACCACTCCGGCCCTCCCAGCGTTTTTGTACACACCA…	MYTVKTAKGTVDCFTRHKEPIVRCFAGTHASMCVLIKRCHECKNVYRIAMSRDSSHDSPTRKCGICSQKLIPVSDKEGEEERVHVCYIQPLPQSTEHAQNQIFYDFETFVDQDGLHLPFLVCTKTLGGPEWWFYGLDCVKKCLLYFRRPMIEGATFIAHNARAFNSYLVVKSMVELDLQPSIIMQGGKILCFTDSHYQLKFIDSLSFLTISLCDFPKCLSFTDQAKGYWFSSDEIMNYVGPYPQPFDYGTDR	252	Lake Kairae	Retropinna retropinna	UNJ19240.1 Porure adintovirus 1	0.9935	6e-111	FALSE
KOO-S	R4	5	Porure adintovirus-1	Adintoviridae	PolB	dsDNA	L-INS	GCATCCGCGATCTGGTACACGGTCTCGTGGGCTCGGAGATGTGTATAAGAGACAGTAGACTTATCTGTACCAACTGCAACCCCCCCCCCTTGCTTAGCAGGGGTCATGCGGTCTGTGCCGTAATCAAAAGGCTGGGGGTAAGGCCCTACGTAGTTCATAATCTCGTCTGAGCTAAACCAATAGCCCTTGGCTTGGTCTGTGAAACTCAGGCATTTAGGGAAGTCGCAAAGGCTTATAGTCAAGAAAGACAGGGAGTCTATGAACTTCAGCTGGTAATGGCTGTCTGTGAAACATAATATCTTCCCCCCCTGCATGATGATGGAAGGCTGTAAGTCCAACTCCACCATACTCTTGACGACTAAATAACTATTGAAGGCTCTGGCATTGTGTGCTATAAAT…	MYTVKTAKGTVDCFTRHKEPIVRCFAGTHASMCVLIKRCHECKNVYRIAMSRDSSHDSPTRKCGICSQKLIPVSDKEGEEERVHVCYIQPLPQSTEHAQNQIFYDFETFVDQDGLHLPFLVCTKTLGGPEWWFYGLDCVKKCLLYFRRPMIEGATFIAHNARAFNSYLVVKSMVELDLQPSIIMQGGKILCFTDSHYQLKFIDSLSFLTISLCDFPKCLSFTDQAKGYWFSSDEIMNYVGPYPQPFDYGTDRMTPAKQGGGVAVGTDKSTVSYTHLRAHETVYQIAD	287	Lake Koomutu	Retropinna retropinna	UNJ19240.1 Porure adintovirus 1	0.9935	5e-111	FALSE
MAK-S	R7	5	Porure adintovirus-1	Adintoviridae	PolB	dsDNA	L-INS	TGCCACGAGTGCAAAAATGTTTACCGTATTGCAATGAGCAGAGACTCATCTCACGACTCTCCGACTAGGAAATGTGGTATTTGCAGTCAGAAATTAATCCCCGTCTCAGATAAAGAGGGGGAGGAGGAGCGGGTTCACGTTTGCTACATTCAGCCTCTCCCCCAGTCCACCGAGCATGCGCAAAATCAGATTTTCTATGATTTTGAAACGTTTGTCGACCAAGACGGCCTTCATTTGCCTTTTCTGGTGTGTACAAAAACGCTGGGAGGGCCGGAGTGGTGGTTTTATGGCTTAGACTGCGTCAAAAAATGTCTCCTTTATTTTAGGAGACCTATGATTGAGGGGGCCACATTTATAGCACACAATGCCAGAGCCTTCAATAGTTATTTAGTCGTCAAG…	CHECKNVYRIAMSRDSSHDSPTRKCGICSQKLIPVSDKEGEEERVHVCYIQPLPQSTEHAQNQIFYDFETFVDQDGLHLPFLVCTKTLGGPEWWFYGLDCVKKCLLYFRRPMIEGATFIAHNARAFNSYLVVKSMVELDLQPSIIMQGGKILCFTDSHYQLKFIDSLSFLTISLCDFPKCLSFTDQAKGYWFSSDEIMNYVGPYPQPFDYGTDRMTPAKQGGGGCSWYR*	230	Lake Makuku	Retropinna retropinna	UNJ19240.1 Porure adintovirus 1	0.9915	1e-80	FALSE
PAT-S	R12	5	Porure adintovirus-1	Adintoviridae	PolB	dsDNA	L-INS	TCAAATCAAAAGTACCCTGGCAGACTTATCTGTACCAACTGCAACCCCCCCCCCTTGCTTAGCAGGGGTCATGCGGTCTGTGCCGTAATCAAAAGGCTGGGGGTAAGGCCCTACGTAGTTCATAATCTCGTCTGAGCTAAACCAATAGCCCTTGGCTTGGTCTGTGAAACTCAGGCATTTAGGGAAGTCGCAAAGGCTTATAGTCAAGAAAGACAGGGAGTCTATGAACTTCAGCTGGTAATGGCTGTCTGTGAAACATAATATCTTCCCCCCCTGCATGATGATGGAAGGCTGTAAGTCCAACTCCACCATACTCTTGACGACTAAATAACTATTGAAGGCTCTGGCATTGTGTGCTATAAATGTGGCCCCCTCAATCATAGGTCTCCTAAAATAAAG…	MYTVKTAKGTVDCFTRHKEPIVRCFAGTHASMCVLIKRCRECKNFYRIAMSRDSSHDSPTRKCGICSQKLIPVSDKEGEEERVHVCYIQPLPQSTEHAQNQIFYDFETFVDQDGLHLPFLVCTKTLGGPEWWFYGLDCVKKCLLYFRRPMIEGATFIAHNARAFNSYLVVKSMVELDLQPSIIMQGGKILCFTDSHYQLKFIDSLSFLTISLCDFPKCLSFTDQAKGYWFSSDEIMNYVGPYPQPFDYGTDRMTPAKQGGGVAVGTDKSARVLLI*	276	Lake Pateriki	Retropinna retropinna	UNJ19240.1 Porure adintovirus 1	0.9806	3e-109	FALSE
NAI-S	R8	5	Porure adintovirus-1	Adintoviridae	PolB	dsDNA	L-INS	CTGTATACTGTAAAGACTGCAAAAGGAACTGTTGATTGCTTTACCAGACACAAAGAGCCTATAGTAAGATGTTTTGCAGGAACGCACGCCAGCATGTGCGTCCTGATTAAAAGATGCCACGAGTGCAAAAATGTTTACCGTATTGCAATGAGCAGAGACTCATCTCACGACTCTCCGACTAGGAAATGTGGTATTTGCAGTCAGAAATTAATCCCCGTCTCAGATAAAGAGGGGGAGGAGGAGCGGGTTCACGTTTGCTACATTCAGCCTCTCCCCCAGTCCACCGAGCATGCGCAAAATCAGATTTTCTATGATTTTGAAACGTTTGTCGACCAAGACGGCCTTCATTTGCCTTTTCTGGTGTGTACAAAAACGCTGGGAGGGCCGGAGTGGTGGTTT…	MYTVKTAKGTVDCFTRHKEPIVRCFAGTHASMCVLIKRCHECKNVYRIAMSRDSSHDSPTRKCGICSQKLIPVSDKEGEEERVHVCYIQPLPQSTEHAQNQIFYDFETFVDQDGLHLPFLVCTKTLGGPEWWFYGLDCVKKCLLYFRRPMIEGATFIAHNARAFNSYLVVKSMVELDLQPSIIMQGGKILCFTDSHYQLKFIDSLSFLTISLCDFPKCLSFTDQAKGYWFSSDEIMNYVGPYPQPFDYGTDRMTPAKQGGGGCSWYR*	268	Nairn/Mangatukarewa River	Retropinna retropinna	UNJ19240.1 Porure adintovirus 1	0.9935	3e-110	FALSE
RTP-S	R6	5	Porure adintovirus-1	Adintoviridae	PolB	dsDNA	L-INS	CCATAAAACCACCACTCCGGCCCTCCCAGCGTTTTTGTACACACCAGAAAAGGCAAATGAAGGCCGTCTTGGTCGACAAACGTTTCAAAATCATAGAAAATCTGATTTTGCGCATGCTCGGTGGACTGGGGGAGAGGCTGAATGTAGCAAACGTGAACCCGCTCCTCCTCCCCCTCTTTATCTGAGACGGGGATTAATTTCTGACTGCAAATACCACATTTCCTAGTCGGAGAGTCGTGAGATGAGTCTCTGCTCATTGCAATACGGTAAACATTTTTGCACTCGTGGCATCTTTTAATCAGGACGCACATGCTGGCGTGCGTTCCTGCAAAACATCTTACTATAGGCTCTTTGTGTCTGGTAAAGCAATCAACAGTTCCTTTTGCAGTCTTTACAGTA…	MYTVKTAKGTVDCFTRHKEPIVRCFAGTHASMCVLIKRCHECKNVYRIAMSRDSSHDSPTRKCGICSQKLIPVSDKEGEEERVHVCYIQPLPQSTEHAQNQIFYDFETFVDQDGLHLPFLVCTKTLGGPEWWFY	134	Lake Rotoparaoa	Retropinna retropinna	UNJ19240.1 Porure adintovirus 1	0.9925	6e-95	FALSE
TEN-S	R15	5	Porure adintovirus-1	Adintoviridae	PolB	dsDNA	L-INS	CTGTATACTGTAAAGACTGCAAAAGGAACTGTTGATTGCTTTACCAGACACAAAGAGCCTATAGTAAGATGTTTTGCAGGAACGCACGCCAGCATGTGCGTCCTGATTAAAAGATGCCGCGAGTGCAAAAATTTTTACCGTATTGCAATGAGCAGAGACTCATCTCACGACTCTCCGACTAGGAAATGTGGTATTTGCAGTCAGAAATTAATCCCCGTCTCAGATAAAGAGGGGGAGGAGGAGCGGGTTCACGTTTGCTACATTCAGCCTCTCCCCCAGTCCACCGAGCATGCGCAAAATCAGATTTTCTATGATTTTGAAACGTTTGTCGACCAAGACGGCCTTCATTTGCCTTTTCTGGTGTGTACAAAAACGCTGGGAGGGCCGGAGTGGTGGTTT…	MYTVKTAKGTVDCFTRHKEPIVRCFAGTHASMCVLIKRCRECKNFYRIAMSRDSSHDSPTRKCGICSQKLIPVSDKEGEEERVHVCYIQPLPQSTEHAQNQIFYDFETFVDQDGLHLPFLVCTKTLGGPEWWFYGLDCVKKCLLYFRRPMIEGATFIAHNARAFNSYLVVKSMVELDLQPSIIMQGGKILCFTDSHYQLKFIDSLSFLTISLCDFPKCLSFTDQAKGYWFSSDEIMNYVGPYPQPFDYGTDRMTPAKQGGGVAVGTDKSARVLLI*	276	Tennants Lake	Retropinna retropinna	UNJ19240.1 Porure adintovirus 1	0.9806	3e-109	FALSE
HUR-S	R2	5	Porure adintovirus-1	Adintoviridae	PolB	dsDNA	L-INS	CTGTATACTGTAAAGACTGCAAAAGGAACTGTTGATTGCTTTACCAGACACAAAGAGCCTATAGTAAGATGTTTTGCAGGAACGCACGCCAGCATGTGCGTCCTGATTAAAAGATGCCACGAGTGCAAAAATGTTTACCGTATTGCAATGAGCAGAGACTCATCTCACGACTCTCCGACTAGGAAATGTGGTATTTGCAGTCAGAAATTAATCCCCGTCTCAGATAAAGAGGGGGAGGAGGAGCGGGTTCACGTTTGCTACATTCAGCCTCTCCCCCAGTCCACCGAGCATGCGCAAAATCAGATTTTCTATGATTTTGAAACGTTTGTCGACCAAGACGGCCTTCATTTGCCTTTTCTGGTGTGTACAAAAACGCTGGGAGGGCCGGAGTGGTGGTTT…	MYTVKTAKGTVDCFTRHKEPIVRCFAGTHASMCVLIKRCHECKNVYRIAMSRDSSHDSPTRKCGICSQKLIPVSDKEGEEERVHVCYIQPLPQSTEHAQNQIFYDFETFVDQDGLHLPFLVCTKTLGGPEWWFYGLDCVKKCLLYFRRPMIEGATFIAHNARAFNSYLVVKSMVELDLQPSIIMQGGKILCFTDSHYQLKFIDSLSFLTISLCDFPKCLSFTDQAKGYWFSSDEIMNYVGPYPQPFDYGTDRMTPAKQG	259	Lake Huro	Retropinna retropinna	UNJ19240.1 Porure adintovirus 1	0.9935	7e-111	FALSE
TW-S	R21	5	Porure adintovirus-1	Adintoviridae	PolB	dsDNA	L-INS	CTGTATACTGTAAAGACTGCAAAAGGAACTGTTGATTGCTTTACCAGACACAAAGAGCCTATAGTAAGATGTTTTGCAGGAACGCACGCCAGCATGTGCGTCCTGATTAAAAGATGCCGCGAGTGCAAAAATTTTTACCGTATTGCAATGAGCAGAGACTCATCTCACGACTCTCCGACTAGGAAATGTGGTATTTGCAGTCAGAAATTAATCCCCGTCTCAGATAAAGAGGGGGAGGAGGAGCGGGTTCACGTTTGCTACATTCAGCCTCTCCCCCAGTCCACCGAGCATGCGCAAAATCAGATTTTCTATGATTTTGAAACGTTTGTCGACCAAGACGGCCTTCATTTGCCTTTTCTGGTGTGTACAAAAACGCTGGGAGGGCCGGAGTGGTGGTTT…	MYTVKTAKGTVDCFTRHKEPIVRCFAGTHASMCVLIKRCRECKNFYRIAMSRDSSHDSPTRKCGICSQKLIPVSDKEGEEERVHVCYIQPLPQSTEHAQNQIFYDFETFVDQDGLHLPFLVCTKTLGGPEWWFYGLDCVKKCLLYFRRPMIEGATFIAHNARAFNSYLVVKSMVELDLQPSIIMQGGKILCFTDSHYQLKFIDSLSFLTISLCDFPKCLSFTDQAKGYWFSSDEIMNYVGPYPQPFDYGTDRMTPAKQGGGVAVGTDKSARVLLI*	276	Lake Te Wapu	Retropinna retropinna	UNJ19240.1 Porure adintovirus 1	0.9806	3e-109	FALSE
KAI-S	R3	5	Retropinna adomavirus-1	Adomaviridae	LO7/hexon	dsDNA	L-INS	CGGACATTCTATCAAACAATGTTCCCGCCAGGAGAACACGCTCACGCTCGAACTCCAGCCATGTATAACTGCTTCATGTCAAGGGTTGGCATGATGCCTGGTAGAAGTAGGTCAGGTGAGAGGACACCTGCAGAGACAGAGATCAAGAACTATGTAGGTGAGGGGGTTGCCTATCCATCATCGATTGTTGCCAACGCAGCAATAATAAGCACAGACCCAAGTGCCTTCCTAGTCAGGGAGGCCTCGTCAGGCCTTCTCACAGGCAGGTTAGATGTAACCCTAACCCTTGACCCTGCCACTATAACAAACAACCG	RTFYQTMFPPGEHAHARTPAMYNCFMSRVGMMPGRSRSGERTPAETEIKNYVGEGVAYPSSIVANAAIISTDPSAFLVREASSGLLTGRLDVTLTLDPATITNN	104	Lake Kairae	Retropinna retropinna	DAC81167.1 Carp adomavirus	0.7326	2e-29	TRUE
NAI-S	R8	5	Retropinna adomavirus-2	Adomaviridae	LO7/hexon	dsDNA	L-INS	TATAAGAGACAGTCCTCCCACCTCTGCCACCTTTACTATGCCTATCTGATGTTTTGATATGCAACAGTAAAAGACCCTGTGGTTGTTTGTTATAGTGGCAGGGTCAAGGGTTAGGGTTACATCTAACCTGCCTGTGAGAAGGCCTGACGAGGCCTCCCTGACTAGGAAGGCACTTGGGTGTGTGCTTATTATTGCTGCGTTACTGTCTCTTATACACATCTCCGAGC	SEMCIRDSNAAIISTHPSAFLVREASSGLLTGRLDVTLTLDPATITNNHRVFYCCISKHQIGIVKVAEVGGLSLI	75	Nairn/Mangatukarewa River	Retropinna retropinna	DAC81167.1 Carp adomavirus	0.7576	2e-20	TRUE
MAR-S	R17	5	Retropinna adomavirus-3	Adomaviridae	LO7/hexon	dsDNA	L-INS	TTACATGTATGATGAGCCCCCTGCCTCTTGGACCTGTACATCGGTATATGCTGGTCTCGTGGTGGCTAGGTTAATCTCATATTGTGGTGAAGCCCCTCCCACCTCTGCCACCTTTACTATGCCTATCTGATGTTTTGATATGCAACAGTAAAAGACCCTGTGGTTGTTTGTTATAGTGGCAGGGTCAAGGGTTAGGGTTACATCTAACCTGCCTGTGAGAAGGCCTGACGAGGCCTCCCTGACTAGGAAGGCACTTGGGTCTGTGCTTATTATTGCTGCGTTGGCAACAATCGATGATGGATAGGCAACCCCCTCACCTACATAGTTCTTGATCTCTGTCTCTGCAGGTGTCCTCTCACCTGACCTACTTCTACCAGGCATCATGCCAACCCTTGACAT…	MTSNTEDGAYDEDLSFCIQDNQTEYHVAAVITSRVHTREGQITNGPTLTQQLNTAGTSDVIIDLQCPADEAICVGSICFHARGRVRVFTIADNAEVVNWQSMQHNQQAFFAAGEAVAVNNGVGSVMIPCFIMNSQFQSIDIELGQTQSLNAHLPQTRASEFGAGAMAILNHYLNEPHDSGYHCLNDTTMSGHMNHRSKLSVTAHGDEVEVIEKVHHQLNTPYNVLCTWDLDDHDIRKTFPRGLCLRLRACTRDVLDRCHLRNNVVANNGPTQRAILDFTSVTVRFTTVEIPRGSHRDKEPIETLFATMDIGIRSCNLVLQQQQVTLCITETGAQFVPQHVIVWVGLATSFNSLNLSVHSAVIRTLPNVIQRVTCRLNGNNSPDFMAVYQDHRINLQNSY…	541	Lake Marakapia	Retropinna retropinna	DAC81167.1 Carp adomavirus	0.7256	0	TRUE
TEN-S	R15	5	Retropinna adomavirus-3	Adomaviridae	LO7/hexon	dsDNA	L-INS	AGTAATCAATTGATATAGAGCTAGGCCAAACCCAAAGCCTGAACGCACATCTACCCCAGACAAGAGCTTCGGAATTTGGAGCTGGTGCAATGGCAATCCTAAACCACTATCTAAACGAACCCCATGACAGTGGCTATCACTGTCTAAACGATACAACCATGTCGGGACATATGAACCATAGATCAAAGCTTAGCGTGACCGCACACGGAGACGAAGTAGAAGTGATAGAAAAGGTACACCATCAGCTAAATACACCCTACAACGTTCTCTGCACATGGGACCTGGACGATCATGACATACGTAAGACCTTTCCAAGGGGTCTCTGCCTTCGACTTAGAGCGTGTACACGTGATGTTCTTGACAGATGTCATTTGCGTAATAACGTAGTTGCTAATAACG…	*SIDIELGQTQSLNAHLPQTRASEFGAGAMAILNHYLNEPHDSGYHCLNDTTMSGHMNHRSKLSVTAHGDEVEVIEKVHHQLNTPYNVLCTWDLDDHDIRKTFPRGLCLRLRACTRDVLDRCHLRNNVVANNGPVTQRA	139	Tennants Lake	Retropinna retropinna	DAC81167.1 Carp adomavirus	0.6667	3e-62	TRUE
TW-LF	R19	2	Longfin eel arenavirus	Arenaviridae	L protein/RdRp	(+/-) ssRNA	L-INS	ATCATCGACGGTTGAGGTTGTTGCTTGACATATACACCCATTAAAGAGCTTGAGCCGTGAAGAGGTGTCAAGGTCGAGATTTGGGGACATTGAATTGTCAACTCTAATCTTCACCGTTCCAGATTCAAGCTCCGCAATGAGTCTTTTCATTTCTATTATGTGTTCTTCTGAGCACATGGTGAGGGTTCTTTCAGAAATCATGGATGTGTAATCTTCCTTTGTGAACACGCCCATGTAGAGTGGCT	PLYMGVFTKEDYTSMISERTLTMCSEEHIIEMKRLIAELESGTVKIRVDNSMSPNLDLDTSSRLKLFNGCICQATTSTVDD	81	Lake Te Wapu	Anguilla dieffenbachii	QEG08232.1 Salmon pescarenavirus 2	0.4878	3e-19	TRUE
WKB-S	R10	5	Retropinna-associated astrovirus	Astroviridae	ORF1ab/1b/RdRp	(+) ssRNA	L-INS	TTAACCGAACATGTGCGAAAGGCTCCCGAGGACGAGAGAGGAAAGCTTCCTCTTGGGGCGAAGTTTAGTTTCCGAGCGGATCATCGGGATGCGTTTGCGTTTCGACTTGTCGATGGTGTGTGAATCGCCGAGGTCACGGACGCCGTCGGTTATGTAAGTGAGGGCGAGCATTTTTACGGTGCGAGTGAATGGGATCTCGCCGCGGGCGAAAGACTGGAGGAAGGAAAGGAAAGAGTCGAAATCGGCGGTGTTGTCGAGGGAACCGTTGTAGTGGAAGGAGTTGACACGAGCCATTTGAAGTCCAGCGACGAGTCCGACATCTTTGAAAGTCACACCGATGGCGTCACGGTAAGTTCCGTAATCATCTTTGTTCAGATAGCCACGCGTCAAGACTTTTCC…	QNNVGRKIFLRALTKIGCPENLRTLVAAQLSSRTIACTALSLVVNDKKDSGAPHTLIDNCLFNMAVCMDIMKDYRKLYIKGDDSLARGPDVSFDMEKLKQYASECSWKFKPASGPSGNFVSFIINKQGCAFDLPRIAGKVLTRGYLNKDDYGTYRDAIGVTFKDVGLVAGLQMARVNSFHYNGSLDNTADFDSFLSFLQSFARGEIPFTRTVKMLALTYITDGVRDLGDSHTIDKSKRKRIPMIRSETKLRPKRKLSSLVLGSLSHMFG*	270	Waikato Bay	Retropinna retropinna	UQB75993.1 Flumine Bastrovirus 3	0.5471	1e-72	TRUE
RTP-S	R6	5	Porure astrovirus-1	Astroviridae	ORF1ab/1b/RdRp	(+) ssRNA	L-INS	TGTTGGCCTGAAAAGGCTTCGAAATCAAGGAGGAAGGTTTCCTCTGGGACTTGGTCGGCCTGTGGATATATCTCCGAATGTAGGTTGCAGTTTTTGCACCATGTTAGGAACCTGTCTATCGGTTTGTCTCCGTCGGTTATGAAAATTGGTTGCAATTTCACACCTTCGGTTTTGGAGAACGGAACCAAGAAGAAGTCGTGGAACCAACAGCCGAATGGACTGCCTGTGGCAGTGAATCTGAGGAACCCATCCCGACAAAGAGCTTGGAGTAATTTGTAGCTCTGTTCGTTAAGGTGGTCAGGGATGATTTTGGGCAGGCTGTTAGGCAGCACATTGAAGTCGTAGTACGACGTCTTGACGAAATTGTCGAAGCCCTCGAAGTCATTGTTAACCATGTAG…	VPIMTIKEVTAHRNWNTSPGYPYNKLGANNCSEAYNSFGSHIDDYITSAKTTWRPTIYNVFGKKEILKTQKGNDIRTIIGPCLAHQLMSQQLTLNIAINVGKNFHDSHTQIGRTRFHGDVNRTGLSVSRFPILEEYDISKWDRSIQALPLKLFFHYCWSVIDSTDLGHFHQLSNMFESTIYSHMTTRNGDLFRKRYGVPSGFTLTSYANSWIHTFLMYFSFYVLCPYKDKQNFTKEQWDQLIKESFHFVCYGDDGLMGVNPKILSWFSTVKRSDLLYTIFNINMPPDKCKTQNSFIYQDLGLDVDGIHFLGDVMAEIDGVVQPIFSLTKVINSIVYGSMGRDYTPTERLMIAFTHCVELRFHPRRSIVYNWLNKLIQDYKGVPHNTKSNVDFEIVKFSN…	544	Lake Rotoparaoa	Retropinna retropinna	UNJ19228.1 Porure astrovirus 1	0.9854	0	FALSE
HUR-S	R2	5	Porure astrovirus-1	Astroviridae	ORF1ab/1b/RdRp	(+) ssRNA	L-INS	AGACAGTGGTCCGTCATCGACTCTACCGATCTGGGCCATTTCCACCAACTCTCCAACATGTTTGAGTCCACCATATACTCACACATGACTACCAGAAATGGTGACCTGTTCCGGAAACGCTACGGTGTCCCCTCTGGCTTCACTCTCACCTCCTATGCTAACAGCTGGATACATACTTTCCTCATGTATTTCAGCTTCTACGTCCTCTGCCCT	RQWSVIDSTDLGHFHQLSNMFESTIYSHMTTRNGDLFRKRYGVPSGFTLTSYANSWIHTFLMYFSFYVLCP	71	Lake Huro	Retropinna retropinna	UNJ19228.1 Porure astrovirus 1	1	2e-41	FALSE
KAI-S	R3	5	Porure astrovirus-1	Astroviridae	ORF1ab/1b/RdRp	(+) ssRNA	L-INS	TTACGGAGCCTCTTTAGACCGGAAGGCCACATGAGGTTTTGCACGCTTGGGATCGCTATCCGTTAGAGTGGTCATGAAGGTAGAAACCAGCTTGCGCCGGGGGATGGGGTAGTAGCACTGCATGAACTTCGACATGATTGAGCCAGATTGCTGTTGTTGCCCGGCGAAGGCCTCAAAATCGAGGAGGAAGGTTTCCTCTGGAACTTGGTCAGCTCGTGGGTATATCTCAGAATGGAGGTTGCAGTTTTTGCACCATGTTAGAAATCTGTCAATTGGTTTGTGGCCGTCGGTTATGAAAATTGGTTGCAATTTCACACCTTCGGTTTTGGAGAATGGGACCAGGAAGAAATCATGGAACCAACAGCCAAATGGACTGCCTGTGGCAGTAAATCTGAGAAA…	TRFHGDVNRTGLSVNRFPILEEYDISKWDRSIQAFPLKLFFHYCWSVIDSTDLGHFHQLSNMFESTIYSHMTTRNGDLFRKRYGVPSGFTLTSYANSWIHTFLMYFSFYVLCPYKDKQNFTKEQWDQLINESFHFVCYGDDGLMGVNPKILSWFSTVKRSDLLYTIFNINMPPDKCKTQNSFIYQDLGLDVDGIHFLGDVMAEIDGVVQPIFSITKVINSIVYGSMGRDYTATERLMIAFTHCVELRFHPRRLIVYNWLNKLIHDYKGVPHNTKSNVEFEIVKFSNLKVPDLIKTVSSYMVNNDFEGFDNFVKTSYYDFNVLPNSLPKIIPDHLNAQSYKLLQALCRDGFLRFTATGSPFGCWFHDFFLVPFSKTEGVKLQPIFITDGHKPIDRFLTWC…	482	Lake Kairae	Retropinna retropinna	UNJ19228.1 Porure astrovirus 1	0.9938	1e-110	FALSE
TEN-S	R15	5	Retropinna astrovirus-1	Astroviridae	ORF1ab/1b/RdRp	(+) ssRNA	L-INS	CTCTACAAGAGCATTTGTTATGGAGATGACCGGCTAACAACATACCGGAAGGACACATTTCTAAAGGGTGGGTATCGCATGAAAATGCCCCCGCCCCCAGAATTCATTGTACAAATGTACAAGAGTGTCTTTGGCATGTGGGTGAAACCAGAGAACGTAAAAGTTCATCAAAGTCTCATCGGTGCCTCATTTTGTGGAATGACTCTGAAAGAATCCAAAGGCAAGATCGTTGGGGTCTACAACGAAAAGAAAGTGCTAACATCACTAATCCAACCAAAAACATCACTTGACTCTATTGTAGATTACCTTTGTAAGGTGTACTCAATAGCAGCATGCTTGGTTAATGGAAGCAAGAGAACCAGGAACTACGTCTTTGGTGTCATGGATAAGGTAAAGGAG…	LYKSICYGDDRLTTYRKDTFLKGGYRMKMPPPPEFIVQMYKSVFGMWVKPENVKVHQSLIGASFCGMTLKESKGKIVGVYNEKKVLTSLIQPKTSLDSIVDYLCKVYSIAACLVNGSKRTRNYVFGVMDKVKEFCRENGIDHPDLTRHQIQKLWIRPQKLISKEVLGALRFEEESSLKDKVKTTLEPVESCIAENNSLGIPVTGWKNCETVYPPGLPILNCGFQTFVCQNKTTATMPNKDGTTGAVGTDAPKSILCRYCGKYVQKGDIQKHNQKQHDTHTVATGRQVAKTKADKKSVSDGKDSARAVRAKPENKQLLSLI	320	Tennants Lake	Retropinna retropinna	QKN88823.1 Astroviridae sp.	0.4172	2e-24	TRUE
MAR-S	R17	5	Retropinna astrovirus-1	Astroviridae	ORF1ab/1b/RdRp	(+) ssRNA	L-INS	TTGGCACAGGGTGTCATAGACTGCATTGGACAACTCAAAAAAGAGTATAAGGTCAAAGATCATTGGACACACGTCTTTGTGCCCGAGCCACCAGAACAAACTGGTTATGCAGTCACTCATTGGGATCAAAGAATGGTACCAAAAATGTTGGAAAAGTTTGATTTTAACCAGCCTGGGTTTTTGGATCAGGAGGTGTGGGATGTAGCTCTGAAGGTCGCATACGATGAATACTCGTATTTTGATGGGACGAAGCAAACAGCCATGCTATTTACTGTTAAAAATGTGGACAGTACTCCTGGGTACCCAAAAAAGAAGGACTTTAAAACAGAAAGGGACTTCCTTTGCCAGTATGGAATTGATGATTATCTTCGACAACATGAAGAGGTTAAAATTAGCGGA…	MAQGVIDCIGQLKKEYKVKDHWTHVFVPEPPEQTGYAVTHWDQRMVPKMLEKFDFNQPGFLDQEVWDVALKVAYDEYSYFDGTKQTAMLFTVKNVDSTPGYPKKKDFKTERDFLCQYGIDDYLRQHEEVKISGYKHKPLWYAFPKYEIIKQSKIDDCDIRMIMCTDPGFTRTGAMYDQQQNDRMKQHTATKEAQVGWRPFFGGVNERMQELFSDMDVVLELDWTRYDGTLPPFLMRAVRELRKYYLEDVEDEKLLDWYNENLISKFCVLPSGDIIHINKGNPSGQMSTSGDNCIANTILTAYETAAWVKDQTGVAPSHRELKEVYKSVCYGDDRLTTYRKDTFLKGGHRMKMPPSTEFIVQMYKSVFGMWVKPENVKVHHGLIGASFCGMTLKESKGKI…	962	Lake Marakapia	Retropinna retropinna	QBZ38214.1 European roller astrovirus	0.5	2e-123	TRUE
TW-INA	R18	3	Galaxias nidovirus	Nidovirales/Coronaviridae	RdRp	(+) ssRNA	L-INS	TTGTCTACCTCTACCGTTGTTTGTTCTCATTCTTTTGGTTCTTTTGAAGGTAGTCTTTATGTTATTAGGTACGCATGTACACCTTATTCTTTAATGGATCTATGCTACGCTTACCGTTCAGCTAATTTTGAACTTCTTAAGGATATTTTATTATCTGAGGGTGCTTCGTCATCCCTTTTTTCTTCACCTAATTGGTTTGATCCTATAGAAGATATTAATTCTTATGTTGCTGTAATGGACTTTATCAAGCCAATAGTTCTTAAATGCCTTTTAAGCACAATTACTTATACACGCGACTGTGTTTCTAGTGGCGTTATAGGTTGCCTTTGTCTTGACAACCAGAACCTTAACGGTAATTGGTTAGACTTTGGCGATTTTCACCACTTTACTTCACAGGGT…	MSTSTVVCSHSFGSFEGSLYVIRYACTPYSLMDLCYAYRSANFELLKDILLSEGASSSLFSSPNWFDPIEDINSYVAVMDFIKPIVLKCLLSTITYTRDCVSSGVIGCLCLDNQNLNGNWLDFGDFHHFTSQGVVSNDTYYSYLLPLCGACQVFSDVFDHSNNLNLYDFTNEKLRLFSTYLAWDISYHPNCSDCVDEYCLLKCSNFNVLFGMYINPVYLGPIVSSSSLLDFNIPHTIGYTSIELGVVLNIDTFPTDPILQVSSALGTPPLHLAASTPTYDHRVSSTSYCLGSVKNSTSKLTPPGYANDDFIEHCKDILYEGSPISLKHFFFMQERSCGIIDFDYYRYNRPTVFDPLQFRFVYQVVKLFLQPYEAKCIPSSAVVVTNPRKSSGFPFSSVS…	2601	Lake Te Wapu	Galaxias maculatus	QEG08237.1 Pacific salmon nidovirus	0.484	0	TRUE
ROT-S	R14	5	Retropinna nidovirus	Nidovirales/Coronaviridae	RdRp	(+) ssRNA	E-INS	TTATCTAATTATCAGTTTACCAGAGGAAACTAGATTACGGATATTACCAACCAAATTATCACCGCAATGTAGTTGACTACGCAAAAGTACTGGTGTAGCTGAATGTTTAACAATAGTAGATGTTGAATTATAAACAGAGGCTGAAGATGGAGTTAAACACATAGTAGAACGATACAATATGTAACTAGTATGAACCAACTCACAGTCATAAGTAGGCTCATTACAGAAACCTAAGTAATTAACACCAACTACAAAACCTTCAGAACTACCAGCATTACTAGTGGTTATAATAATAGTCCAGTAGGAACAAGACTGGGCTAATTGATAAATAATAGGATGATAACTCAATTCAGTAACTTTAATAGCAAAAGACCCACCTAATGAAAGAGTGGAAATTAA…	GRCKPVVIGTTKFYGGWHQMLTTLFDGFDADDKYMFGWDYPKCDRSMPNIIRLSSSLILSRCHASCCTLSERYFRLVNEVSQVLTEISCCAGAFYIKPGGTSSGDACTAYANSVFNCIQVATAAVSSFISTSTTRFSRQPNEDRDMQLLVYESIYCNSIYNIDPAVVTQYYNYLHKNFNLMVLSDDGVAVVSESAIALYKAPSLSAFKHVLYYQNNVVLTDDKCWTEYDLSRGPHEFCSQSSQLISMGGEPIYLPKPDPSRIISALCYVDSNEKATNYVVLERYISLAAEAYPLIFDPDKFVQKVFPTVLKYINKLYGDLSIDVLDNFGVDTEYDSGLFTTEKFYADMYKSSSILQASGLCVVCGVSTILQCGVCHRRPFLCSCCAYHHVTLTDHKTVL…	2009	Lake Rotorua	Retropinna retropinna	ATP66731.1 Rodent coronavirus	0.3746	0	TRUE
WAI-SF	R24	3	Shortfin eel flavivirus	Flavivirdae	Polyprotein	(+) ssRNA	L-INS	GCATACGAGATATACCTGGATGTCTCGTGGGCTCGGAGATGTGTATAAGAGACAGTGTTCTCACACGCCCTGAAATTATTTCCATCATGCGCAATGATGCAGCTGTAGGAAGACTTCATGTTGACCATCATTGGGCAACTGCAGGAGATGCTTATGAATCAGAAGAATTCTGGGATATGGTGGCTGCTGAGGAAGAACTTCATCTCAAAGGACAATGCCGTCATGGCATTTTTAACACCACTCCCAAACGCGAGAAGAAAGATACTGAAGGCGCCTCTGCTGGTTCAAGAACTGTTTGCTTCCTTCCCCTTGTCGAGAGAGCTTTGGAGATCAAATTTCTTGGCTCCATCAATACTGACCACTTCTGTCATCCTACCACTCTTCCCTCTGGAGTCTCAG…	IRDIPGCLVGSEMCIRDSVLTRPEIISIMRNDAAVGRLHVDHHWATAGDAYESEEFWDMVAAEEELHLKGQCRHGIFNTTPKREKKDTEGASAGSRTVCFLPLVERALEIKFLGSINTDHFCHPTTLPSGVSAVSPFDYPKMFQDRAELDLETGVMGKTVLADDTSAWDTRLTREVLELEENFLKKLSTNTAHSRQIETLYKIYKDPIIAVRRPYSPHIDKIDFLRGRGMRLSGTVVTYAMNTITNSVVQLGRFCECDGEGHVLNHFEDYLSLIMASGDDVLLFLDHEKAQHMSKALSFINEAGFPRKGIQPHEPSAVHTDYRKISFCSHFFSITTMCHHKKLLLDKPLDEIIGKTLLIVGGLGTTWNAVGLARALSLYLLITFPHRRAPRKVAMAILA…	510	Lake Waikauia	Anguilla australis	ATY35190.1 Cyclopterus lumpus virus	0.4743	3e-129	TRUE
WAI-S	R25	7	Retropinna hantavirus	Hanataviridae	L protein/RdRp	(-) ssRNA	L-INS	CTTTACCACTCACAGTTCCCATCAGCTTCATTCTCAGCACCATTGAAGATTGTGTACAAAGTGATGTCTGAACTTCAGTTTTGTTCAATTCACCCCATGTGTAGAATAGAAGATCACCTGTCCTCTGCGGCAGCATGAAGTTGAACTCTGGGTTTTCCCTAGACCAATTATCAAATGCTGATTTTGAACACAATCCTAGTGCTGCTGTCTTCTCTTTAGGGTAAAACATCTTCCACTTTATTTTACCAAAAGGTTTTCCCACACCATCATCATCTCCAAAGAGTATCTTGCAAGATTTGAACACTTTCAATGCTTTTAGACTCACATTGTCACCTTCTCTTTCCCAATCTGCTATGTGTTTCTTTACATTCAGCATGTCCACCAGCTCCATTCCTCCTG…	ACIRSIGKSHLGLSDTTYGKMCVLDRTKSEAVDELHKFFGLPERRYGVVKGNWLQGNLNYMSSLVGTAALNVSARICKSMWELDSFCESLNHSDDSLSIVGYVVPEKGEELKWIQWLDMKVEIGEVQYECLKKTDHWKCIVRVLERTCLYASIKLSTKKTFVSKCLSEFVGYQFEAGDASMAYSKIALSSLGEIKVMGYASDLAAIMSAAVKTLDMSGNLQVAQAVALVGTSRVQRAYGMQAGMINHASKILEVKQADLPTMIGGGGIPSVMTCATGGMELVDMLNVKKHIADWEREGDNVSLKALKVFKSCKILFGDDDGVGKPFGKIKWKMFYPKEKTAALGLCSKSAFDNWSRENPEFNFMLPQRTGDLLFYTWGELNKTEVQTSLCTQSSMVLRM…	408	Lake Waikauia	Retropinna retropinna	YP_010085034.1 Wenling red spikefish hantavirus	0.5025	9e-142	TRUE
WKB-S	R10	5	Retropinna poxvirus	Poxviridae	(DNA-dependent) RPO18	dsDNA	L-INS	TTATTCAAGTACCCCGTTAACGACGAAGGTAAATGATTTACAGGTGGGGGTAACGGAGACAATTCTGGTAGAGATTTCTCCATCTTCGAAATAGTCTTTTTCGTCTTTGACAAAACAGTTAGAGTTGTTTTTGATAGTAATTTGTCCATTTTCTTTATAGATTTCGCAATATATATCATCTCCTTCTATGGAAAGTTTTTGATTACTTATTTTTAGTTTGCCCTTGATGACATCCCCAATCCTGTAAACCCTGAACTTTGCCTTTACCGGTATCCTGACAACAACATCATTGCCGAAATGTTCTCCCAGAGGATATTCCAGTCCTGGAATCATGGTGAAATCGATCAACATTTTCCCATTCATTTCCTGGTTCAGATATTCAGTGGAAATTTTATTCTT…	DVRLLPGDLGPGLDQIIKNKISTEYLNQEMNGKMLIDFTMIPGLEYPLGEHFGNDVVVRIPVKAKFRVYRIGDVIKGKLKISNQKLSIEGDDIYCEIYKENGQITIKNNSNCFVKDEKDYFEDGEISTRIVSVTPTCKSFTFVVNGVLE*	150	Waikato Bay	Retropinna retropinna	YP_009162508.1 Salmon gill poxvirus	0.5639	3e-46	TRUE
WKB-S	R10	5	Porure totivirus-1	Totiviridae	RdRp	dsRNA	L-INS	TCACTGTCCAAAGTGAAGTAGCGAATTGAGGACCCCTCCCGCCCACATCTCGGCCCCCAAACGCAATCTCTGTAGCTCGCAACGTCCTCGGGTCGTGCTGATGCGAGCGAATTTACCAGCAACGATCCCCTCTGCTCTCCTCTTGACCAACACCCCCACGTCCGGGTGCACTGTACTCTGTGGGATCACCGCCCATTCCATCCTCCCTGCTAGCATGTCGATGTAAGCCCACCTGGGCAAGACGCGTTTCCAATGGGCGATCTCATCCCCATTAGCTATCTGCGATTCAATGGCGGCCAGGTCCTTTTCCGCTAACCATATGTCAACTTGCTCTTTCCAGTAGGGCCTAAGTCCGAACTCAACCTTCCACCTGATCCGCGGTGCTGCACCAGGTGCCCT…	QMCIRDSVCNEIENMLRPLENSVSVQEEFGEYLLRKDFWAKGTSGFISDRESKGRSKRDVAVGSTPDEIEEIAQGPFLARPFIKQEPGKARPVVNSNMACYLNMDWLWEQTKHVLETAFKDRMSMFYSAKDKAAMWGQMLQNSSDESEVKAPLDYSRFDSTISKEQVMVTLEGVSGMVQGHPGWKRAFLERFREQRLVLPSGGSVPWNNSVMSGWRFTAFIDSVVNLAALRVAHKHTAYHGLVVQGDDVKVSFNSLKSIETTVENINRVGFEINPGKVFTSRTRDEYLRMVTQRGVMRGYLIRSIPKIVFRAPQESSDTEWYQLLDGTVTKWVRVLSRDGVQSRVLRHLVQDVCGLSGWRKRDVKCWLSTPRSEGGAGCQKWFHESRWKRVSMEGSDSP…	579	Waikato Bay	Retropinna retropinna	QXJ19454.1 Common carp toti-like virus 1	0.4174	1e-154	FALSE
WAI-SF	R24	3	Shortfin eel nanghoshavirus-1	Nidovirales/Nagoshaviridae	ORF1ab/RdRp	(+) ssRNA	L-INS	TACACCAACGTCAGCTCGTCGGCAGCGTCAGATGTGTATAAGAGACAGTCGTGTCGGACATAATTGGGTATTATATCTTGTATATGCGTTAATATAGTGCGCCGTTGTAGTGATGTAGGGTATACCGTGGAACCAACCCAATACATAAATTTGACTTGATTGAAGTCTATACTGAGCGTTATCACCTTTGACTGTGTGTCCACTACTGGTAATGATGAAATCAACAAGTCCGGATCACAATCAACCACAGTGCTAGTGCCTGCCCCCTTTTTGTTTGTGACATGCGCCAATGCCAATAATGGGGGCTCCAAGATGACCATTGTAGCTCTGTCGACTCCAGGGGAATACACGGAATGCTGTCCGGCGTTTTTTGTGCCCAATTTAAAGTGTTTTTCGAGT…	STLFSMGTFQVRTTNRAMKPEYNTELEKHFKLGTKNAGQHSVYSPGVDRATMVILEPPLLALAHVTNKKGAGTSTVVDCDPDLLISSLPVVDTQSKVITLSIDFNQVKFMYWVGSTVYPTSLQRRTILTHIQDIIPNYVRHDCLLYTSDAADELTLV	157	Lake Waikauia	Anguilla australis	YP_009755867.1 Nanhai ghost shark arterivirus	0.3488	9e-12	TRUE
WAI-SF	R24	3	Shortfin eel nanghoshavirus-2	Nidovirales/Nagoshaviridae	ORF1ab/RdRp	(+) ssRNA	L-INS	TGTATCACCAGATGCATTGTTGGCTATATCAAACCACTATTCGCGAGCCCAATTCACGTTGGTGGGAGACCCATACCAACTGCCACCCATAGGGACCCCGTCATGGTATCCTAGGGCATTAATATCCTTCTCAAAAGTGACACAACTAACACACTGCTACAGGCATTGTCAAAAATCGGTGGACCAGTATTCACATTTGTACCCAGAGCCAATAACATCCACACAACCACCTGCCGTTATAAGGTTTGTCAGGTACGACAGAAATAAGCCCCCAACAGACAATTCTGAATTAAAAATAACGCCGTACCATGCACATGCCCAAGAGGGTTACCAGACGACCGACTCATCGCAGGGACTGACAGCTGAAACAGTGTCTTTATGGATCCCACGACCAACTCC…	VSPDALLAISNHYSRAQFTLVGDPYQLPPIGTPSWYPRALISFSKVTQLTHCYRHCQKSVDQYSHLYPEPITSTQPPAVIRFVRYDRNKPPTDNSELKITPYHAHAQEGYQTTDSSQGLTAETVSLWIPRPTPFALAPSRMLVGLSRHRRTLTVYVPFSYQHPKGWQLPQVEGPE	175	Lake Waikauia	Anguilla australis	YP_009755872.1 Chinese broad-headed pond turtle arterivirus	0.3392	2e-14	TRUE
TW-LF	R19	2	Chatham eel tosovirus	Bunyavirales/Tosoviridae	RdRp	(-) ssRNA	L-INS	AGGGGATTTTCCATTTGAACCCTCGAACTGCAATGGTCTTCAGTGCAACGGATAATCTCATCGCAGGGTTTTCAGTAAAGAGAGATAAACGAGTTTTGCCACCCACAGGGGTGCATATAACACCAGGAGAATCCGATTACTTAGCAAAATTTGTGCTATCAGGTCTCTCTATTCTGAAAATTCCTCTTCGAGAGAAACTACAGGTTCTCCATAGAGTGAAAATGGAGGGAAAACCTCTCCAACAGGTTCTGACAGGAGTAGGGAAATTCACAACATTACTTAGATCAATGATGGAGGAGGTGATATCTGAAGACCGATGGACAGGGAAAGTTGAGGTGTCAATGGGGCAAGTGCCAGCAAGTTTAGTGCTACAAAAATTGACCAAAGATGCTGTGGAAG…	GIFHLNPRTAMVFSATDNLIAGFSVKRDKRVLPPTGVHITPGESDYLAKFVLSGLSILKIPLREKLQVLHRVKMEGKPLQQVLTGVGKFTTLLRSMMEEVISEDRWTGKVEVSMGQVPASLVLQKLTKDAVEEIKERTRQWGKERELLGH	150	Lake Te Wapu	Anguilla dieffenbachii	UKB93130.1 Turtle fraservirus 1	0.4027	4e-27	TRUE
TW-SF	R20	4	Chatham eel tosovirus	Bunyavirales/Tosoviridae	RdRp	(-) ssRNA	L-INS	ATGTGGAGAAGACCCAAGACCCATGGGGAATTTTCGATAAAGGATTTTACAAATCCAGGAAAACAATCAGTGTTCCCCCCTGTGCACTCAAGCCGAGGAGCATGGTTGATGGGAAAAGGGTCAAGGTCCGCCAGCCACTACCAGGTATTCTGGCGACATCTGATAAGTCAAGTATCATCTTCCCTTACTGGTTCACCCCGAAAGATGGAAATATGGAGGACCTGGTCAACAATCTTACCATATTTTGCTGTGGAAAAGGCATCAGTAAGCTCGGACAACAATCTGTCGGAGAAGATGGTTTTTTGGAGGTCACTGAGGATGTTATTTCACAACTTCACATGTGCCGCACTGGAAGTTGCTCTGGAGGGGGAGGGTGTCCCTGTGGTGAATCAAGAACCT…	MWRRPKTHGEFSIKDFTNPGKQSVFPPVHSSRGAWLMGKGSRSASHYQVFWRHLISQVSSSLTGSPRKMEIWRTWSTILPYFAVEKASVSSDNNLSEKMVFWRSLRMLFHNFTCAALEVALEGEGVPVVNQEPYLQLLQATSPLDLVSSTWDLGLKWQGGDLMVNGERFEVKTTYGRRYNQEDYLGTLVISKPSGISQWGDLKLSPAWLGIGLPTQDVQDILKLGWELVEHARKELKIPVRDPEDEEEDLAGSFEATLNGDEIDEWWNELMTEHRMPPWEDWMRKAKFHLANVVKIEESFRKVIVKVVQSSESPVHIPIENTGSVWSSLADTIGKTPTPEPRTCSPQIIFIDSTEPENYPEMRSGGLLRWALGMGVNEKSVYMVVNRRMWEEKNFSELQ…	2035	Lake Te Wapu	Anguilla australis	UKB93130.1 Turtle fraservirus 1	0.484	0	TRUE
