## Supplementary Table 2 for "Host specificity shapes fish viromes across lakes on an isolated remote island"

### Sheet: Viral segments RNA
Virus name	Protein Name	Location	Nucleotide sequence	Nucleotide length	Amino acid sequence	Amino acid length	Top BLAST match acession	Percentage identity	e-value	Virus relative name	Host
Longfin eel arenavirus
	Nucleoprotein	TW	TGTCAGCTGCTGCTGCTTTCCTTCCGGTCGGAACAAAGGCCTCCATGTCCTCCTCAGTCAGGAACTCTGAATCTTTGATGAGATCATGGAGTTCCTGCATCCTACCTTTGGCCTCACAGAAACTGGTCAGCTGAGAGGCATTTTTCACATCAATGAAACCGGATTCTTTCAGCTCGTCCATCATGGCCTGGCAGCCTGTTTCCCAGTTTGCTGCTGACCCTGTTCCTCTTTTCCCCCCCTGGGTTTTCTTTCTCATCTCTTTGATATCATCACTCAGCTGCACAATGTCAGCCACTTCCAGGTCGCCAACCTTCAGGACAACATTTTCCTGATCAGGAGAAGCGACGTATCCTGCTGAGTGGAGGCTGCGGATCTTTTCATTGAGAGCCCTCAATTCAT…	463	SLMIEVERVNNLVDEDAVENVDELRALNEKIRSLHSAGYVASPDQENVVLKVGDLEVADIVQLSDDIKEMRKKTQGGKRGTGSAANWETGCQAMMDELKESGFIDVKNASQLTSFCEAKGRMQELHDLIKDSEFLTEEDMEAFVPTGRKAAAAD	154	QUF61500.1	0.3497	3e-18	Eastern mosquitofish arenavirus	Fish/vertebrate
	Glycoprotein	TW	AGGACATGATAGCTAAACTGACTCATGATGGATTTTGTTCTAATGGGACTCATTCAGCTGTGGGACATCTGAATGTTAGCTTTCAAGACGGTGACAAGCTAGAAATTTCTGATTGGTGCACCGAAGGAGCACTGCACAGTTTCCTCAACAAAAAACCGCTTGAAGATCACCACTTGAATGACATCGCCAAGCTCTTGATCCAGAATGAAGTCAGAAAGAAGGAAATCAGCTGTTGGATGAGAGCTTTGGGCTGGATGATCCTCCTTTTCCTGCTTATGGTTTGTGTGAAGCTGATATGGTCTGCAAACAACTTCACG	317	DMIAKLTHDGFCSNGTHSAVGHLNVSFQDGDKLEISDWCTEGALHSFLNKKPLEDHHLNDIAKLLIQNEVRKKEISCWMRALGWMILLFLLMVCVKLIWSANNFT	105	AVM87652.1	0.35	1e-13	Wenling frogfish arenavirus 2	Frogfish/fish/vertebrate
Retropinna astrovirus-1
	RdRp/ORF1b	MAR	TTGGCACAGGGTGTCATAGACTGCATTGGACAACTCAAAAAAGAGTATAAGGTCAAAGATCATTGGACACACGTCTTTGTGCCCGAGCCACCAGAACAAACTGGTTATGCAGTCACTCATTGGGATCAAAGAATGGTACCAAAAATGTTGGAAAAGTTTGATTTTAACCAGCCTGGGTTTTTGGATCAGGAGGTGTGGGATGTAGCTCTGAAGGTCGCATACGATGAATACTCGTATTTTGATGGGACGAAGCAAACAGCCATGCTATTTACTGTTAAAAATGTGGACAGTACTCCTGGGTACCCAAAAAAGAAGGACTTTAAAACAGAAAGGGACTTCCTTTGCCAGTATGGAATTGATGATTATCTTCGACAACATGAAGAGGTTAAAATTAGCGGA…	2886	MAQGVIDCIGQLKKEYKVKDHWTHVFVPEPPEQTGYAVTHWDQRMVPKMLEKFDFNQPGFLDQEVWDVALKVAYDEYSYFDGTKQTAMLFTVKNVDSTPGYPKKKDFKTERDFLCQYGIDDYLRQHEEVKISGYKHKPLWYAFPKYEIIKQSKIDDCDIRMIMCTDPGFTRTGAMYDQQQNDRMKQHTATKEAQVGWRPFFGGVNERMQELFSDMDVVLELDWTRYDGTLPPFLMRAVRELRKYYLEDVEDEKLLDWYNENLISKFCVLPSGDIIHINKGNPSGQMSTSGDNCIANTILTAYETAAWVKDQTGVAPSHRELKEVYKSVCYGDDRLTTYRKDTFLKGGHRMKMPPSTEFIVQMYKSVFGMWVKPENVKVHHGLIGASFCGMTLKESKGKI…	962	WEY37092.1	0.3807	1e-174	Hippocampus erectus astro-like virus 1	Seahorse/fish/vertebrate
	ORF1b/Hypothetical protein	MAR	CTGATTGGGACGATGGTCTCTAAAGAAACCGGGTACATTGGCGACTTGCGTCAAAACCGATTGTGGGCGAGAGCGACATCGGAAGAGAAAAACAACAAACAAGACCCAAAAGAGCTCTGTGAATACGGGGGTGCCACAATAACAGAGCGCAGAATGGCTGCAACGGCAAAACAACAACTCCGTGACAAGAAGGCCGGAAAGATCCTTGGGCCTGAAACTGAGTCGGTGCTGAGACTCATTGCTGCTAGCAAAGGTAAATTTTGGCAAAAGGATGACTTGTCAAAACATTACGCAGTCAGAAGCCTAAAGACAGATGGCCAACCGGTGGTTCAGTACAAGATTTCCCACCCAGAAGGCGATGATGGTAAGACAGACAGAACTAAATTGTTGATACAGAAG…	3810	MIGTMVSKETGYIGDLRQNRLWARATSEEKNNKQDPKELCEYGGATITERRMAATAKQQLRDKKAGKILGPETESVLRLIAASKGKFWQKDDLSKHYAVRSLKTDGQPVVQYKISHPEGDDGKTDRTKLLIQKEEEEDWARAWEKETRRNPVTPGVQNFSAERVQTTDRRGKLVCFAYFLILVVVFSTFLTTARAEQTDANMTSQEPNYTGTTQMVVWMTPTKMERLLIITTNKYLNNTEKIQTIMEQWRVNLTVACVMLRSEEDPCPKTPGRIVVAYRYMTYKIVNGTKYAVRKVAGAVKGALNTVKNQTIDRARNATNDRDRSATAMAMVYRERLNTWIRNQTEEAGSKIKQMFDLCFRVIDQTLWLLELWTGFAGMDVVTCALLGYWCWKALENGL…	1270	WEY37093.1	0.3284	8e-138	Hippocampus erectus astro-like virus 1	Seahorse/fish/vertebrate
Galaxias nidovirus
	RdRp/ORF1b	TW	TTGTCTACCTCTACCGTTGTTTGTTCTCATTCTTTTGGTTCTTTTGAAGGTAGTCTTTATGTTATTAGGTACGCATGTACACCTTATTCTTTAATGGATCTATGCTACGCTTACCGTTCAGCTAATTTTGAACTTCTTAAGGATATTTTATTATCTGAGGGTGCTTCGTCATCCCTTTTTTCTTCACCTAATTGGTTTGATCCTATAGAAGATATTAATTCTTATGTTGCTGTAATGGACTTTATCAAGCCAATAGTTCTTAAATGCCTTTTAAGCACAATTACTTATACACGCGACTGTGTTTCTAGTGGCGTTATAGGTTGCCTTTGTCTTGACAACCAGAACCTTAACGGTAATTGGTTAGACTTTGGCGATTTTCACCACTTTACTTCACAGGGT…	7803	MSTSTVVCSHSFGSFEGSLYVIRYACTPYSLMDLCYAYRSANFELLKDILLSEGASSSLFSSPNWFDPIEDINSYVAVMDFIKPIVLKCLLSTITYTRDCVSSGVIGCLCLDNQNLNGNWLDFGDFHHFTSQGVVSNDTYYSYLLPLCGACQVFSDVFDHSNNLNLYDFTNEKLRLFSTYLAWDISYHPNCSDCVDEYCLLKCSNFNVLFGMYINPVYLGPIVSSSSLLDFNIPHTIGYTSIELGVVLNIDTFPTDPILQVSSALGTPPLHLAASTPTYDHRVSSTSYCLGSVKNSTSKLTPPGYANDDFIEHCKDILYEGSPISLKHFFFMQERSCGIIDFDYYRYNRPTVFDPLQFRFVYQVVKLFLQPYEAKCIPSSAVVVTNPRKSSGFPFSSVS…	2601	QEG08237.1	0.484	0	Pacific salmon nidovirus	Salmon/fish/vertebrate
	ORF1a	TW	CTTTATTATCTTCTTGTTGAGTATAAGTTTTGTTTCAGCGTAGTTGTTTTGTTTCCTTTCTTTGCTCGTTTAGTTTGTACTCAACTTTTTGTTATGAATACTTTTACTTCTCTAGTAATATTTCTACTTACATTATTTTGTGTTTACCGTCTTTTCATACAGCTTACAACTTGCATAACAACTTCTTCTAACTATATTGTGTTTGTTTCTCGTATGTTGTTATGCATTTACTCAACTTTTGCACTACTTTACTTTACCTATAAAGTTATAGTGTTTTCGATTTTGGGTAATTCTCACGTTTTACAGGGTATTGATGTTGCCAGTTTTGTTTTTTATCTAATTTATTGGCTACTTCCCTTCGATATAGTTGTACCTCTTTTTACTACATCCCTAATTACT…	2898	LYYLLVEYKFCFSVVVLFPFFARLVCTQLFVMNTFTSLVIFLLTLFCVYRLFIQLTTCITTSSNYIVFVSRMLLCIYSTFALLYFTYKVIVFSILGNSHVLQGIDVASFVFYLIYWLLPFDIVVPLFTTSLITFGVRNLGVTMINSWFSESIFTGFSMYKNIYGIISFPFDISFIFDSNKFFTYSTSHCTLNKCESIGLSYVFSSIYEAYYLLDFTILLISFVVGLFFCSTGGIYWWLNKFNFSLGTYAFLVNSDQLMYMTQHNIPKPNGWFSKLCVERRISHLNHCGPRHIRISTLQTLTSHGVSVAQAILGSGCSLSPSEEATLVSLHNTFVKDPTFANLVPLLALAVSKETGVVCNALNERLSSLIKSSDFSDDDTCSLILSCFEVPGFSDFFLSN…	966	QEG08236.1	0.3232	6e-128	Pacific salmon nidovirus	Salmon/fish/vertebrate
Retropinna nidovirus
	Spike protein	ROT	ATGTTGCCACTATTTTTGGGCCCTCTTGTCTATTTGTGCCTTCCTCTTTGTGCGGCTCAACTCTGCATGGATTGTACTCGTATTGGTACACATTATGTTGTTACTAATAGAGCTGGTGCTGTTACCTTTAATCAGTCATGTACAGCATCTCCTTTTATGCGTCAAGCCTGTTTAACTAAATCTTTGGAAAAACAAATGTCGCTGCCGTTGACACCCTCTGATACTTGCAATAGTTATTTTTATCCATCTGTTTGTTTGGGTCAGAGTGCTATGCCTCAAATTACTTATTGGACAGGCTCCTTTCTTCAACGCTGTGACCCTCATCAAAATAACCCCGGTTATGATTCATCTAATGCTGCCCTATCACCTGGTAATTTGGCTTTGATTTATGGTCAAGCC…	3966	MLPLFLGPLVYLCLPLCAAQLCMDCTRIGTHYVVTNRAGAVTFNQSCTASPFMRQACLTKSLEKQMSLPLTPSDTCNSYFYPSVCLGQSAMPQITYWTGSFLQRCDPHQNNPGYDSSNAALSPGNLALIYGQAKSFCGDPFVFTHTVSPLLASIGASYRNINSSYYSNPVGSRMTDGVGGTNFPKWYKNTPRTALMGIGSFHEFAHLNVLTRSLSVPGGVFVDQHGFYSHLVRLLASYLEVATIPIQDVTSKQTCISSSFSGDSTAIYSASPTYYDYGLGIKGIYNFPVIGRTSQSSYPGTPSYYGRNVYNGADANNEYSKMTRAGCVYHRTTTISASSYRSPTTGGPATEICGVFPGVSRFGMYRTGGPQQISFTRVDGTTGLAYNQYPGQWNYHTYF…	1322	DAZ90589.1	0.2528	2e-29	Trout perch letovirus	Trout/fish/vertebrate
	Nucleocapsid	ROT	ATGGGCAAGAATAAGAAGCAGTCTCAGCGCAGTGCATCATCTAATAGGGTGTCGTTTGCAGAGGTTGCTAGTCAAGGCTTACCTAGTGTTTCTGGCCCGACTATCAGAGCTTCTGTTCCAGTTGACAAGCCGGCTCCTTCACCTCCCTCTTTCTTTTCCGCCATAACCACTCGTTCTGATGAACGCCCCATTTTTCAAGGCTCTCGTGTCCCTTTAGACATAGAGCTGGGCGATCGTGAGCGTCTTCTTGGTTATTGGTTTTCTCAACCCATACCTACTAAAGGTATAACTCATTGGTTCTTTTATGAATATGGTGATGGCCCTGTTGATGCCGACTTCGGCACTAAGTTGCAGGGAGTCTACTGGGTTTCATCTGAGCGTTCTTCAATTCCTGCTGGA…	1527	MGKNKKQSQRSASSNRVSFAEVASQGLPSVSGPTIRASVPVDKPAPSPPSFFSAITTRSDERPIFQGSRVPLDIELGDRERLLGYWFSQPIPTKGITHWFFYEYGDGPVDADFGTKLQGVYWVSSERSSIPAGRYEDDKVEYTGPRGAQRYPHGLKHTTKARQTGGVSDYASESEAESTTSGPSGPVYDIGGAQYRERSRGRSNNRSQNRNPGQQQRQRSRSSSKAPQGVDIAAITEAVKQALLPSLLSSLGVKDQTPVPNPGTVPKVIPKEQPKEPKELKELPLVKRTLKGGVHPGVVFGTSTNSAMGLDVSLQDATAAFSSLKSAFPTLHYIMCCGEYSLTDIGGRTHVVCSFSYPLATAEGNGSEAATIFDMKVSEPPVIPITVTESCKTCCASNV…	509	QCX35174.1	0.2837	1e-07	Rhinolophus bat coronavirus HKU32	Bat/mammal/vertebrate
	ORF1ab, partial 1b	ROT	CTGGTCGTTGTAAACCAGTTGTTATTGGTACCACTAAATTTTATGGTGGGTGGCATCAAATGTTAACCACTCTTTTTGATGGTTTTGATGCTGATGACAAATATATGTTTGGTTGGGATTATCCTAAGTGTGATCGTTCTATGCCAAATATTATACGTTTGTCTAGTTCATTAATATTGTCTAGGTGTCATGCATCTTGCTGCACTCTTTCTGAAAGATATTTTAGACTTGTAAATGAAGTTTCTCAAGTATTAACTGAAATTTCCTGCTGTGCTGGTGCCTTTTATATTAAACCTGGTGGCACATCTTCTGGTGATGCTTGTACAGCTTATGCCAATTCTGTTTTTAATTGTATACAGGTTGCTACTGCTGCAGTTTCTAGTTTTATTTCTACTTCTA…	6029	GRCKPVVIGTTKFYGGWHQMLTTLFDGFDADDKYMFGWDYPKCDRSMPNIIRLSSSLILSRCHASCCTLSERYFRLVNEVSQVLTEISCCAGAFYIKPGGTSSGDACTAYANSVFNCIQVATAAVSSFISTSTTRFSRQPNEDRDMQLLVYESIYCNSIYNIDPAVVTQYYNYLHKNFNLMVLSDDGVAVVSESAIALYKAPSLSAFKHVLYYQNNVVLTDDKCWTEYDLSRGPHEFCSQSSQLISMGGEPIYLPKPDPSRIISALCYVDSNEKATNYVVLERYISLAAEAYPLIFDPDKFVQKVFPTVLKYINKLYGDLSIDVLDNFGVDTEYDSGLFTTEKFYADMYKSSSILQASGLCVVCGVSTILQCGVCHRRPFLCSCCAYHHVTLTDHKTVL…	2009	ATP66731.1	0.3755	0	Rodent coronavirus	Mammal/vertebrate
	ORF1ab, partial 1a	ROT	CGAACAGTCTAATATTACTGAATTTTCTAGTACTGGTTTTGAGAGTTCTCCTCTTACTGATACTGTCAGTTTAGATACTGTTTTACATGATTCAACCTCTTGTATGTCAACTATTGATGACATTGATAAACCAGTTTTTACTGGTGGGGTTGATGTTTCTTCTAGTCCTGTCAGACGTGATACTATTTCCTGTTCTGCTTCTAGTTTTGATAACACTTCTCAAGACCTAGTTTCTGATGTTACTTCTGGTTCCATTAGTATTAACTTGTCTTCTAGTTCTGTTAACCATGTCGCTTTAGACATGGATACAGTTGACCCATCATCTAATTTAGATGATCATGTTTCTGGTATTGATTCATTTCCTGAGCTTAATGGTTTATTGTCTCTTTATAGGGCTCT…	8530	EQSNITEFSSTGFESSPLTDTVSLDTVLHDSTSCMSTIDDIDKPVFTGGVDVSSSPVRRDTISCSASSFDNTSQDLVSDVTSGSISINLSSSSVNHVALDMDTVDPSSNLDDHVSGIDSFPELNGLLSLYRALSLDSNMDCLTMFHVLDPTGLNLRTRSLFDISSSLEEFDLPSSVEVSPCLEDIPVLHSSSISTPTESVFTTEPIPPNLLSGEGVTVVDSEIPTLTAYPINLDISGSSTTIFDRYSHSTTFDNVKFAFRIVFMCLSVLFGMVYSYAIRSTFPSDNSYFLCSGTIGLFGLLMGIYALHSSRRLLVDVTFKYYAFLAGVLSVYLACSKCFAFHNMSFSLYWTVFLTGYLSLVVFITISILTIGTSYKYCGGGPILDIFIPLIPIVYLMMV…	2843	YP_005352862.1	0.2399	9e-100	Night heron coronavirus HKU19	Bird/vertebrate
	ORF1b, partial RdRp, nsp12	ROT	TTGGTTAAACTTGCTTCTGAAGTAGAATATATTACAGAACGCGATCACTATCGTTTGCTAGAAAAATCCAATCTTGTTATACCTCATTATTTTGGTACAATTATGGGTTCTAAATCTGTTATACGTTGTGACTGTTCTCCTTATTCACTTTTAGATTTGGCGGTTGCCTATCGTACTAGTGACTTTGATTTAATAGCCGAAATAGCCAAGTACTTAAAGATTTGGTCTGATTGGCCCTCTGATTGGTATAATTTTATATCTAATCCTGAAGCCTCAAAATATTGGGCCAAATTTGCAGAAACTATTTCTCGCTGTTTACAACGCGCTAATTCCTTTGCCACTTATTTGGTGAACAATGGCTTTGTTGCTACTTTAACCGCTGATAACCAGTGTCTTGAT…	1421	MVKLASEVEYITERDHYRLLEKSNLVIPHYFGTIMGSKSVIRCDCSPYSLLDLAVAYRTSDFDLIAEIAKYLKIWSDWPSDWYNFISNPEASKYWAKFAETISRCLQRANSFATYLVNNGFVATLTADNQCLDGNWLDYADFCHVGNVGAVTMDSYYSYLLPLLNVTCVFSLEYISSGPLVYDYTTHKTYLHNKYFPHWPYTYHPNCVDCSGDTCIIHCSNFNILYSRAFDVSTVGPLVKKSFFDGIAGFFTCGYASVELGITLNGDYTLSSRMANVFKLVSDAAVHVSVSSAYADVGSPICPVAFSNPGSNPVMPAVVNMDFYNFCKEEGLFDHGTTLTFDHHFYMQDRNAAHRDFSLYKYNQPCVVDICQYLFCLEVAYKYFDSYEGGCIPAADVKV…	473	AUF73096.1	0.4245	7e-112	unidentified human coronavirus	Human/mammal/vertebrate
	Membrane glycoprotein	ROT	ATGTCTAATCAAACTGTCTTAAGTGCCTATGGCATTGGGTCCGATTATGGCAATTCCTGGCTAACTTTTCTTAGCCTAGTGCTACTACTTTTAGTAGTACTTTACTCCCATTTTGGGGGTGTTCGTTCACAGAAAGCCGTTTGTATCTTTCTGTGTATTGTGGCACTTCTTTGCTATCCTATAGCTTTTTCTGTTGCCGCAATTTACATCATTAATTGGACTGCTCAACCCACCAATTATGGCGGGCTGTTCTTCGCTGCCTTACACATCCTTGTCTTCTGTGCTCTGTTTATTTATTATATCTACAGTTCCACAGTTCTTTATGCTACCACTCGCTCCATCTATGCTTTTTCTCCATTGGCTAGGCAGCTTGTTGGTGTTCCATATAAGACTAGGGTT…	705	MSNQTVLSAYGIGSDYGNSWLTFLSLVLLLLVVLYSHFGGVRSQKAVCIFLCIVALLCYPIAFSVAAIYIINWTAQPTNYGGLFFAALHILVFCALFIYYIYSSTVLYATTRSIYAFSPLARQLVGVPYKTRVVWSPRMSGYTTFSPSVIASNGVLYGPEMFVIGPGGSSDLPTELYVVTLANVHVYTVKATAPLKSSTDDAVSIYTYSTKRNRSDLNLTGNSDNGAVFIHGLD*	235	QRV67945.1	0.2474	0.005	Severe acute respiratory syndrome coronavirus 2	Human/mammal/vertebrate
	Hypothetical protein	ROT	ATGAGTACTGTAAGTCCCGATCTTTTTACTGTTCCAGTAGACTTTCTTAAAACTATTAATCGTATTTGTGGCGAAGTTTATATAGCCACTTGGTATTTTGGTCTTTTTCTTCTTGTTATTAAGGCTATTGATACTGCGGGTCGTACAGTTAAAGGCTGTGGTCTATTGCATGTTTGCTTTCTTGGCTTTTACTCTAGGCTTACTTCTTGTACAGGTAATTGGCGTATTTATTTTGCTTTTGCCAATAGATTATTTCGAGGGAGTCTTAGGGGCGTTACGTCTATTGCTCGTACTTCTCACTCAATATTTGTATCTTTGGCAGATAGGTCATCTAAACTTATTACTACCAAGTCAGCGCCTGACATTGTCAGATTTTATGATATAGCTCCGACTAATTCA…	432	MSTVSPDLFTVPVDFLKTINRICGEVYIATWYFGLFLLVIKAIDTAGRTVKGCGLLHVCFLGFYSRLTSCTGNWRIYFAFANRLFRGSLRGVTSIARTSHSIFVSLADRSSKLITTKSAPDIVRFYDIAPTNSDLVEFPVFEV*	144	NA	NA	NA	NA	Smelt/fish/vertebrate
	Hypothetical protein	ROT	CTGTTGTTCTTGGCGATGTTTTCTAGTCTTGTCTTAGTTGTCGTGCTTGTACAGCATGCTAATGCTGCTGCTATTTGCGTTTGCCCCGTTTGTGGTACTACTGGTACATTTGTGCCATCTAATACCACTCTTGCTCCGCATGCGTCGTCGGTATTCCCGTCATCCGCCAATGTTTCAACAACCACTGCGGCAGGTAGAGTTACCACTCCACTCACATCCAGACCCAGTAGTACTGTCACCTTTAAGCCTTCAGCTTCCAGCACTACCCCTGCCACTCAGTCCAAGTCAACTATTACATCAAAACCCTCTCAACAAAAACCATCCACGAGTCCCACTGCTCCACTCAAGCCTGTAACACTCCCAACTACAACCGCTAAGGCCAGTGCCACAAACACTACC…	621	MLFLAMFSSLVLVVVLVQHANAAAICVCPVCGTTGTFVPSNTTLAPHASSVFPSSANVSTTTAAGRVTTPLTSRPSSTVTFKPSASSTTPATQSKSTITSKPSQQKPSTSPTAPLKPVTLPTTTAKASATNTTRTSIPTSAGCYMLSLNMCFSLATSTPAPCPLGVVLPFCYLTPHSVCYDLPAGKCVERGTGSRMLCNPQGIVIC*	207	NA	NA	NA	NA	Smelt/fish/vertebrate
Shortfin eel flavivirus
	Polyprotein, partial	WAI	CTGACAGAACTGGCTCTCTCTACCTGGGCTATCCATGGAGGCGTCCTGGAGGCCTTTGCCCTCTCCAACTTCTTCTTTCAGCTCTTTGTGCCTCAGTACTCTATGATTCACCTCTTGCTTGGAAGCATCTTCACCTTTTCCTATTTATCCCTACTTAGGTTCATTCTTTTGCTGTTATCTCTTCTCCTTTTACTTTCTAACTGGAAAAATATCTACCGCTTTACCCAAAGATGGCGTTCTACCACCCGCAAGACCGAATTCTTTTATGCCGGCCTCCTCTTTTTCATAGGTTTCTCACTTTCTCATGTTGACCCTCAGTACTCTTATCTAGTTGCTACTGCTGTGCTAATTGTTTATCTTCTTATCCCTTCCAAAGTCTACAAGGCTGAATTTGTCACA…	4757	MTELALSTWAIHGGVLEAFALSNFFFQLFVPQYSMIHLLLGSIFTFSYLSLLRFILLLLSLLLLLSNWKNIYRFTQRWRSTTRKTEFFYAGLLFFIGFSLSHVDPQYSYLVATAVLIVYLLIPSKVYKAEFVTDPSTLKQNRYNFTEVLIDDIVETENGIDVLLANPSDGLISDPTHQIKVFFAVTLALAATYDWRISFCILLLGAFYHQQTKKTDFFADLSRSSKTIGDKTFQAKDGIYLIKGPSFLGSREIGYGYVKNHVFHTCYHVTTGHLLEISDQTVEPYHHSERLDYITYGGPSQFRPVEGRSFFQYMPSTNTLSKIKLTVSKDNLLLAAQSPIISHGHSGTPIFQADENGTLQPIGNAGYATQVMDGESEINMFPQTVDQTWIPEDLEKKIR…	1585	YP_009551951.1	0.2919	2e-166	Lumpfish flavivirus	Fish/vertebrate
	Polyprotein, partial, putative envelope protein	WAI	GGTTGTTGTGCAGTCTGGGATTGAGGAGGTTTCATATTTTACGCCTGAAAGGGTTATGGAGCAAGTCATAGCTTTGAAATCAACAGGGTAGAAAGGGGCAGCCATCCCTCCAGGGAGACCAATTGTGCTGAGTTCAATCTTAAGTCCATTTTTAGTGAGGAAGTTGATGAGGAGGTCACGGACGGAAGAGACGTATGTGGTCTTTATGAAGTGAGCTGTGGGAGCACCCCAATGAATTAGGGTGCCCACACTATTAGCAAGAGAGGCAGTAAGAGGGGTCAGAGTGGCAGGGGGCGTTGCGACAGGGGGAGCCCAGGGTAGTTTCAGTTGGTTTAAAAGGGTTTTCTGAATGAGGAAAGTAGCAGTGTGGTCGCTTCTGGTCTCAACAAGGTAGTAGTC…	1161	MEGDTSMHVNVVDKHNQNQQIFSVFSKLEQGFLTNSELQLALLAVFLAFLKVKTTRLLLLLLIARIGLSYAECPIPDSLQTLSGLALTKVDIRARPDTCVALKTVDNYIINTQWSHGWVDEALTHEKTIYLGSIVSTDSNDRCPGDGEAPCPKEDSAQIVCARASYPRGWDNGCFLYGLGPVCTCASISLTDPLKIYEIDPDKTKYRVSVTFGDPNNENYFTFTQTSGIVDVGNPKLPSSKIRVSCSQPTDDFRDYYLVETRSDHTATFLIQKTLLNQLKLPWAPPVATPPATLTPLTASLANSVGTLIHWGAPTAHFIKTTYVSSVRDLLINFLTKNGLKIELSTIGLPGGMAAPFYPVDFKAMTCSITLSGVKYETSSIPDCTTT	387	ATY35190.1	0.3333	1e-65	Cyclopterus lumpus virus	Fish/vertebrate
Retropinna hantavirus
	Glycoprotein, M segment	WAI	AGACGGCATACGAGATGTTGGACCGTGTCTCGTGGGCTCGGAGATGTGTATAAGAGACAGTGTTACACAAGAGACACTTATGAGAGAGTGGGATGGATAGGATCTTGGATATCAATACCATTTTACGGATATGTTGAAGCTGCTGATGCAAGGACAGGAAACCAGTGCACTCAAGGTTGGAAAGGAGGTGTGATAATGATAGATTTGAACTACAAAGGGTCAGGGTGTGCATTGATGTCAGGTAAAATGGATCAGTTTGAGTTCTCAAATCAGCGGTGCATAGCCCCAACACCTTGCCAGATAAAGAAATTCTATCTGGAAGACCTAAAATCATCCTCAATTGATGGGATGGTTGCATGGGGAGGTGTGATGAATGATGTTTCACTAAATGGCCAACAA…	2795	RRHTRCWTVSRGLGDVYKRQCYTRDTYERVGWIGSWISIPFYGYVEAADARTGNQCTQGWKGGVIMIDLNYKGSGCALMSGKMDQFEFSNQRCIAPTPCQIKKFYLEDLKSSSIDGMVAWGGVMNDVSLNGQQIQMMKQAWDSWGESMLGHKAPYTCQVRKTKQSASCEWVLDVSMHPETRCSSSVKMSHGFIGKVVCSFDCNEFVNVTTCTNLVSRVLKWAQGPEMVRGMGIKGGVVLKHPSEYGFLNGIGSEHRCAPAGGLLMCSFDGDVQDVKSICNEEVCTRLKIINDDTLMVTTRWWRIDKDGIYGNGERRVRRSDGIHSPLLTLKQEGGSMTVCAYDEKPLGKCKITNSLREIEWECTTGECCKPFKPTVFGEGESVTVVCGAGIRTFSWLYQ…	931	AVM87657.1	0.2805	7e-121	Wenling minipizza batfish hantavirus	Fish/vertebrate
	Nucleoprotein, S protein	WAI	TTAGAGCTCAATCTTTGCTCCGGTTGAACCCCACTTCCTGCTGGAATTGGTGAAGAAATCATTCCAGATTACTTCCAATCCTCCTACTTTCTCATTCCCAAGACTCATCCCTTCAAGCCACTGCTCTTTTGAGGCTTGATAGAGTGCAGCTAAGATCAATGGGTGAGTCCTGTGTCCCCTCTGTCCAGACCTCCTTGAGTAACTGGAGGCAAAAGCAGTCAGTCTTGCCTTATCTCTCTCATCAGAGGTGGCATTTGGGTTCAGAGACACTTTCATCCTCTCTCTGAAATCAGACATTGAAGCAAAGAGTACTCCTCCTTCTACCATCCCTGTAGACCATTCAAGTCCAAGTGGTGGCATTCCTGGACTAGCAGCAATGATGTATGGAGCAGTATCATT…	1032	MATAPDPVTSSLAFGGIVNLDALDFAAAAGEKADWTMICNQLRGVETKLLGKAWYQLNIRGKQEKKTRLSQRVCYSGTNSATGAMEKIYVSFPNAQTSVKAGELTSARYSAAVAGHVSPWMLANKHTPILTAVTGGNEIFEKWVQVMQRMTAWFGSTEGAPIWTETCGAKEAGFNGSPYIDEWAAMGDKDTKAFRFPIDADKSVERQGAMWNDTAPYIIAASPGMPPLGLEWSTGMVEGGVLFASMSDFRERMKVSLNPNATSDERDKARLTAFASSYSRRSGQRGHRTHPLILAALYQASKEQWLEGMSLGNEKVGGLEVIWNDFFTNSSRKWGSTGAKIEL*	344	AVM87664.1	0.3977	1e-78	Wenling red spikefish hantavirus	Fish/vertebrate
Porure totivirus-1
	Capsid	WKB	CTACACTCCTAAAAAAGCGTCAGTGGTCATCCCTTCCGAATCTACCACCGGGGTGTTACTTGTTGTCTGCCCACCTGTTCTGTTGACGAAAACAGGATTCAACTCGGCCTTCCTGTTCTTACCAAGTACAACATTCCTTCCACCACTCACCCCAACGGTCACACTGTGGTTGGTGACCGTGACAGACCTCACACTCCCACCTAGAGGCAGCTCCCTCATCTCCGGGTCGACTGGCGGCCCAGCAAAAAGCCCCCACCTCTGTGCGTGGGCGATGCTCTCTGTTGGCAGACGTATGGGTATCCCGATGTTAGTTACCTCAAGCCCATTGCTCCTGGATGTCATCAGGTTTGTCACCAACGTCTGGGCCCTGGTCCAACCTCCCATAGCCGTCACATTCCT…	2565	MDTAAATANPQQQQQLEIEELSAELDQAKVLEEAAQGVGAEGVLIHLPQGAGAVRKQIPVLCSNLERVDRGVYTDTNFLMDESIVDRARQRQHLVVREGNLDSRIYQESGQTTQNLFLMAGGNYGADPVWFVVKAGKRKGIHLVEGASLASLRPLFRGVEVGPFSSSIRMDANIFSMNAVLAALQSGGYNADSGHVSFIEPLARGMCMTLASVDRGASPLSFVGGLGSRLVNPVAAQYPGLIFPGADNVPRWDPADTVARIVNVEDFCREARGEGRFDAGWGPAYWGAPGMDGVAVVPIRLADASVPTLNTIWTLMHMEHPISLAALNVQWFENGNGAAPAPLRGNAEITNTSATHIAGPTAKVLFVVTDLTGDHVADVVLRVLGGGVVGVEGGANYVI…	855	QXI66638.1	0.4491	0	Golden shiner toti-like virus 1	Fish/vertebrate
Shortfin eel nanghoshavirus-1
Shortfin eel nanghoshavirus-2
Chatham eel tosovirus
	Glycoprotein (concatenated)	TW (SF)	TTACTCATTTTTTTGGGGTTTCAGATTGCGAATAACTACGCAAGTGATGGTGAGTGTCAGAATAAATGTAATGGTAAGTGATATTAGGAACCAGGCCCACCATGGTAGAGGGTTTTCCCATGATGGTTGAGGTGTGGGGTCACGAGGGTCAACAAAGTGGTCAGGCTTTGGAGCCTGTGCAGTGACATTTACCGTGACTGAAACCCCATCACACGTGAAAGTTGTTGAACCAGATGAACCAGTGTAATAAACAGTAGTAGGGTTGTTACAAGGAAGGTCCATTTGGATTGGGGAAGTCAACCTGCAGGATACCTGACTGGTACATGTAGGGAAAACCTCACATGAAAGTTCTGACTGAATACCCGCAGTTCCCCCACATTTTGTGGCGGAAATTGAAGT…	3646	DKKMLAFFILLVCVVKTTALCYTNTTGLQYCQSEIGPWYGIKITPAKTSSFPIFLYGPFSVMFSPSSQPTVIPFKDCKFPCVHKQPSTGLYSSGYVPTGPRPTHKFGGFISTYMNGDELSQIYLCQQSSCPIPTLDLKGNSFLDVEYQSSPHANRPGFLSQIANRQHLGKQYCYGSTISIGNEMVNIGENGCTDLVWNGYDGGSICHLQAVPASAIAQTTWQLTHHIAVPMYGYRTTGTTRSPDQCTQGYSNPYASPINLNFQSSGCAAQLISGTTYCVFPTPGQTMDFHFSAIQPAQVESFVAWANYPRDLRSHNLVGQKLQQLARDMTYWGPELHGWYHPKVITPTNVTTQTGCVLSAYTHVPIGVKCSGHKPPITTNLTIQFCNFACTGPVFLNIS…	1215	UJT32110.1	0.3251	0	Turtle fraservirus 1	Turtle/vertebrate	TTACTCATTTTTTTGGGGTTTCAGATTGCGAATAACTACGCAAGTGATGGTGAGTGTCAGAATAAATGTAATGGTAAGTGATATTAGGAACCAGGCCCACCATGGTAGAGGGTTTTCCCATGATGGTTGAGGTGTGGGGTCACGAGGGTCAACAAAGTGGTCAGGCTTTGGAGCCTGTGCAGTGACATTTACCGTGACTGAAACCCCATCACACGTGAAAGTTGTTGAACCAGATGAACCAGTGTAATAAACAGTAGTAGGGTTGTTACAAGGAAGGTCCATTTGGATTGGGGAAGTCAACCTGCAGGATACCTGACTGGTACATGTAGGGAAAACCTCACATGAAAGTTCTGACTGAATACCCGCAGTTCCCCCACATTTTGTGGCGGAAATTGAAGT…
	Nucleoprotein (SF)	TW (SF)	ATGTTTACTAATCATGCAGCAAGAAAAGGGATTGAGTCCGCTCGAGGGAAACTGGAACGAACCAAAGATCCTGGATACTTAAAATTCCTAATTGAAGAAGGTGAAAGCATTCCTATACCTTCAGCCCCTAAAGTGATTACTGAAGACAAAAAAATCAGCAAAGCAGCTGTGGCTGCTAGAACCGCGTACCTAAGGGTGGTGGTTCAAACTGCGAAACAGAGAATGGCCACACTGGTTGCAGAGGGGAAAAAACCAAAGATTGAGGATTTAACTTTGGAGGTGTTTGAACTTGGAATGCAGTTGGTGGAGCCATACACCCGACGAGGGCGGGAAAGTCAACAAGCAGCAACTGCTAAACTGTTGGCTAGGCCATTGACCTCAGGTTCAGTGATGAGAGGT…	1734	MFTNHAARKGIESARGKLERTKDPGYLKFLIEEGESIPIPSAPKVITEDKKISKAAVAARTAYLRVVVQTAKQRMATLVAEGKKPKIEDLTLEVFELGMQLVEPYTRRGRESQQAATAKLLARPLTSGSVMRGASGTTLSLVTILKECKKEYTRLTGVVPGSGSMPNFLRHLASWCSASMFIYEAKEGTGVMPLFKPGKPKHGEEVLVRFANRNGGTTYVVGKFVEERLGDGKQTITITSFQSTMKWFNGDPQQTDYPVGFSLTKNGEAWQATSSAGLVGTLTVLGVLVPGETMPYSGRWLDAMAVPASELERAALMVAWWEMEVTKRKNQLLSAGADLATRLLINFREHDLTWMINFKLQRIMGAPQNRNPFLMVPIGEWQATAQALSDGGRMVALAL…	578	UJT32109.1	0.3997	2e-135	Turtle fraservirus 1	Turtle/vertebrate

### Sheet: Viral segments DNA
Virus name	Protein Name	Location	Nucleotide sequence	Nucleotide length	Amino acid sequence	Amino acid length	Top BLAST match acession	Percentage identity	e-value	Virus relative name	Host
Retropinna adenovirus-1
	Hexon	HAW	CCGTGCCTACATTCCCCGTGCCGGCATTATCCCGCTGGATGTGGGTTGTTCTGATGCGAGCTTCGTTGGGAGTGTAACTGCAAGTCATGACGGGGGCATCTTGATAACCCGAGTTACTAAAGTGGCGGACGGAGGGGTCATAAGTGTCGATGACTTGATTGAAGCAAGGGTTGCTCATCAACCGCTTGCCCTGTCTGGCCCTCTCATAGGTGTAACTCTGCTCTGTCAGACGATCGGCCAACATGGCCACAATGTTATTATTTCCCTGCTGACTTTGAAAAGCACACAAGTTGTCGGGTGAATCGTAGTACACCATGCCGCAATACAAGTCCCTGAAGCCTACGTAATTTGGGCGTTTTGACGTGCGGGCCGAAACGCCTTGTTCGCAATTAACCAAAG…	1219	MAVMGMEDKSSMLSKMHILGPGPDEYLTPGLKSHVSSMKPYYDIGDKWNMHSQTPSGLFKIGSERLHYLITTESQMVTTEESVLASFTFTVPPGKLLDFKSLLFDIKGRVDRGKSFKPYEGTAYNSLSPKNQMFNHLNGRTTVNVRAGQVILGNQVTAGEMDAACRLAGNTMAVAGDILNPHHSGSADDGCGSTGQLAEHSVGKAVHSAFGNTADGGNINYGAYSSPRQLDGTVDHSNQANTSFVSYKHLNHNSNVSHGVKVEDLHISYPDTKPLVNCEQGVSARTSKRPNYVGFRDLYCGMVYYDSPDNLCAFQSQQGNNNIVAMLADRLTEQSYTYERARQGKRLMSNPCFNQVIDTYDPSVRHFSNSGYQDAPVMTCSYTPNEARIRTTHIQRDNA…	406	QXX30956.1	0.3138	2e-39	Psittacine adenovirus 2	Bird/vertebrate
	Penton base	HAW	AGAGGCTACCGTTTACATAAAAACCAATGCGGTCAATGTTTGTTCGGCATTTCAATCAGATAAATTAAGAGTGACCATGCGCATTTCACCTTCTATCAATCTGGATAGTGTTTATTTTAAAACTATAGATTTGCATCTTCCAGAAAATTCCTATTCGCTTTCAGAAATAATTTTTGCCCTAAATAGAAAAGTCACAGAGGCCTGGCTGCGCTACGGCGCTTCTAATCATTTAACTTTAGACGAAGTAGGCGTAAAGTTTGATACAAGAGATTTTAGCGAAGGGGAACATCCCATCACTGGGATGTGTCAAGCGGGTGAATATGCCTTTGCGGGAAAAAGACCG	343	EATVYIKTNAVNVCSAFQSDKLRVTMRISPSINLDSVYFKTIDLHLPENSYSLSEIIFALNRKVTEAWLRYGASNHLTLDEVGVKFDTRDFSEGEHPITGMCQAGEYAFAGKRP	114	YP_009508605.1	0.3659	2e-16	Psittacine aviadenovirus B	Bird/vertebrate
Retropinna adenovirus-2
	Hexon	NAI	TCAGATGTGTATAAGAGACAGTGTGCTCTGTAAGACCATGTTGGGGTCTCTACGGAATGACCATCTGTAATTGTATTGCCCGGGGAGTAATAGGGCTTGTTTGAGGGCCATGTGCTTATTGTTGACCTGAATGTGAAAACGAACACAACGAGCATTGCCCAGCATCTTGGAGCGAGTGTTTAAGCCCTCATTTTTATGATGATTGAAGGGGTTGACCTGATCTAGTTCTTCTACGCTCCAACGGGTTCCTATATTACTGGTCATATTGACCCTTTGCTGCACGCCCAAAGATTCATCCATCTTTTTATAATCACTAACTGCTAAGGCTGCCCACGCGTCCTCATCAACAGCCGCGGCGCTATTTTGCTGACAGGGGTTAGTGCCCACAGGCAGCCAAGT…	833	YYDSPDNLCAFQSQQGNNNIVAMLADRLTEQSYTYERARQGKRLMSNPCFNQVIDTYDPSVRHFSNSGYQDAPVMTCSYTPNEARIRTTHIQRDNAGTANVGTLANAASGGTGGLKVQHINLEATLQRNWIASNLEDYLPSQHRTWLPVGTNPCQQNSAAAVDEDAWAALAVSDYKKMDESLGVQQRVNMTSNIGTRWSVEELDQVNPFNHHKNEGLNTRSKMLGNARCVRFHIQVNNKHMALKQALLLPGQYNYRWSFRRDPNMVLQSTLSLIHI*	227	QLI47686.1	0.383	2e-50	Adenoviridae sp.	?
Retropinna adomavirus-3
	EO2-4	MAR	CGAGGAGACTATAGATGTCCATGATTATGCAGAGGAGATTAACGAGCGTACACATACATTCCGGTTTGACTACCATGGTAACAGGGATGTACAGGTTGGCAGCGAAGGAATCAGGACCTTTATCTACGATAGTAACATGATGGATGCTAGGACAGGGGTAAGGTCATTTCCATCTGAGTTTGCCCAATTCGAATATCATTGTGCATATAAACTACCACACTCAATATGCATTGGTCCTGCTTTTACTGTAAAGGAAAGGGAC	262	EETIDVHDYAEEINERTHTFRFDYHGNRDVQVGSEGIRTFIYDSNMMDARTGVRSFPSEFAQFEYHCAYKLPHSICIGPAFTVKERD	87	DAC81169.1	0.6176	1e-19	Carp adomavirus	Carp/fish/vertebrate
	LO2-3	MAR	TGTCGATCGTCGGCAGCGTCAGATGTGTATAAGAGACAGTGGGCTGTGTAGGAGGAGGTGGGGGTAGAGATGGTCCCTGCTGCTGATAAACACCCTGTGGTATTTGACCTGGCATATTCCTCGGGATGCTAAGAACAATCGGGGGTCTCTTAACCAAGTTGTATATCCCCTTATTGACAATGGGGCGGTCATGGGTGCTCATATTATGTGCCCTTATCTCCCTCTGTCTACGTTTATGCCTAACCTTCCTCACTATCCTATGTACAAACTTTGCTCTTTCAGTACCCATTGACTCGAACACCTCCCTCCCACCACGTTTAAAAAAGCCTAAAGTCGGTATAAGGGCTGCTAGGGTAGCCCACCTATTAAGGCA	373	CLNRWATLAALIPTLGFFKRGGREVFESMGTERAKFVHRIVRKVRHKRRQREIRAHNMSTHDRPIVNKGIYNLVKRPPIVLSIPRNMPGQIPQGVYQQQGPSLPPPPPTQPTVSYTHLTLPTID	124	DAC81163.1	0.4946	2e-10	Carp adomavirus	Carp/fish/vertebrate
	LO5	TEN	CGATGGGTTCTATGAAAGGGCATCACAGATAGCAGATGAGGTCACCCTCGAAAGAGATAAAGGAGACTTCGGGTTTGGTTATGACCATCTAGGCATTGCCGAATATACCGGTGCTCTGCCATGTTTGGTCCCCTTCCGTAAGGGGACAGAACGCATCCCTGACAACCTTCTAACAAGGATGGGATATGACCTTAGCGTAGCGGAAGATGCAGGTACTGTAACGTCAAATGGACTAGAGTGTGTAGTTCTAATGCCAGGAGACATAGCCACCAAGCCAGGTGATATGTTTGGTCCATGTGCAGACTGTCTCGTAGTCTGTGACGAATGTTACTATACCAAGGAGACATCACGTGTGGTAGCCATAGTCAGCCTTGCCTCCAGCCCACCCAGGACCCATGT…	556	DGFYERASQIADEVTLERDKGDFGFGYDHLGIAEYTGALPCLVPFRKGTERIPDNLLTRMGYDLSVAEDAGTVTSNGLECVVLMPGDIATKPGDMFGPCADCLVVCDECYYTKETSRVVAIVSLASSPPRTHVEASPRIKFRPLHERPIVAELTLRLRDRSDRPLHFLSGTVSYTHLTLPTIGSR	185	DAC81165.1	0.5412	1e-61	Carp adomavirus	Carp/fish/vertberate
	LO6	TEN	AGGGACTAAATAGAGCTGTGTGGGATCGTTGGGGATGCCCTTTCCCCTTGCTAACTCAATATATTTGGGTATACCACCTACTAATGCTCCCACAGCACCCGATAGTAGTGGGGCTAGAAAGGGAAGGAGGAGAGGAAGGAAGCCCCCTCTTTCCTGGGGCGATAGGTGTTTAATACATGATTGCATCACCATATCTTGCGCTAATTGGAGAGGTACTGTGTCTTCAACCTCACTATTACCTAGGTGATGGCCGCCTATGAATGCTTGCAAAGCATGTAATTCCTCAGGTGTACGCGAGGCTGTGGGAACTAGGCTTAGTTTCCCCTCCAGACCTGGCCTTGCACTCTGAAGTATGGTGGAGAGTACCTCACATGCCTGGCCTGAGCCCCTGGTTGCTAC…	420	QVATRGSGQACEVLSTILQSARPGLEGKLSLVPTASRTPEELHALQAFIGGHHLGNSEVEDTVPLQLAQDMVMQSCIKHLSPQERGGFLPLLLPFLAPLLSGAVGALVGGIPKYIELARGKGIPNDPTQLYLVP	140	DAC81166.1	0.5821	4e-30	Carp adomavirus	Carp/fish/vertberate	> 90% identical in MAR
	LO8	TEN	TTAACAAAGCAAGGCACGCGAACTTAAACAGCTATCATACATTCTCATCCGTTTATATTTGCCCTTTGTATGCCCCCACTCCTCGCCTATCCTGTGATCAGCCGTAAAGTACTCCATTAGAAGGCTATTGAACTTAAGGTCCTGAGGTATAACATATAGAAATCTCTGTAAGGTAGCTCTTATAGGTTGTATAACAGTATCCTTGGTGTGCCCATGTATGTTGCAACACCTGTATAACATATGTAAAAAGAAGAGGCAGAAGTTCCCACACAATGCGCTAGTATGGTGCTGGACCTGTAGGCCTACAGGACAGAGCTGCTTAACCGCAAACCCGAAATAGGTCTGGGGTGGCTTACCAAGGGGATCAAAAAAGACGAGTTTCCGTTTAACATTTGATAC…	732	MQPMTSQTRRLPLRCQPYLVPTRHRGGDASITPGLSHLTGHIPQESSTYVTSDGEFVAWGWLSGEEIDAGLQALNLASKVTLQQSTGPFCELPHVPEGQSVIFLTLGHYVSVSNVKRKLVFFDPLGKPPQTYFGFAVKQLCPVGLQVQHHTSALCGNFCLFFLHMLYRCCNIHGHTKDTVIQPIRATLQRFLYVIPQDLKFNSLLMEYFTADHRIGEEWGHTKGKYKRMRMYDSCLSSRALLC*	243	DAC81168.1	0.6446	2e-109	Carp adomavirus	Carp/fish/vertberate	> 90% identical in MAR
Retropinna poxvirus
	DNA-binding virion core protein I1L	WKB	ACGGCGACCACCGAGATCTACACTGGTACTGATTCGTCGGCAGCGTCAGATGTGTATAAGAGACAGTCTCGAGTCTCAGATAAGGAACATCGAAGTGTTCCAGGATCGTTCGGTTGGCGGCGGGTACGGTGAAGAACAGCCTTGTGTTCTTCTTTGTCACCGAAGCAATGTAGTCAGTGAATGACTTTGGCGTCATCTGCTTGCTTGTGAACAGGGGCTTGCGTCCGAATGCATTTCTCAGGCTCTCGCCAAGACTCATTGAGCACTGGTACATCTCCCCCTTCTCGTTCTTTCCCTTTAAGATACCGCCGGCCTCAAGAAGGTCACTCCAGAGTGTCTCACTCTCGGTACAGAACTCGTGTCCTCCGAATTTGAACATCACATTTGGCTTGATGATCT…	1078	MSIARTVGTLVEDIMSEDDEAFGAEEFSDESPETHEDEDSSSEAEDDTVDVAPVPSPTPGPSTTKKVPKAKSSGNKGSVTGKLSTADRKAIVTRVTSEIKAFQVAQSKALDALVSSVSDIISVTNKSMVKPKVIKKVQTSEYPVGDVHPKFMALLPKTWKRSTIQQRDIINAMQLGVFDKEGHLVRTAENYEALNLSKKEVTILSGLDSDTHKLNVGKSDFKTILAKIIKPNVMFKFGGHEFCTESETLWSDLLEAGGILKGKNEKGEMYQCSMSLGESLRNAFGRKPLFTSKQMTPKSFTDYIASVTKKNTRLFFTVPAANRTILEHFDVPYLRLETVSYTHLTLPTNQYQCRSRWSP	359	YP_009162452.1	0.3527	2e-47	Salmon gill poxvirus	Salmon/fish/vertebrate
	m-RNA capping enzyme large subunit	WKB	TGGAGTCCTCTTGGTAGGGTAAGCAACTTTGTCAAATCTTGTCTGATCGCTCTTTATGCCTCCAGGGTCTTTTATGGGAGAACCCGTAGACCCAGGGTATGTTCCATTGATTTCGGGAATGGGGCCGACCTGACAAAATATTTCTATGCCGGGATCCAGGAATTGGTCGCGACCGACCCTGATTCAAGCGCCCGGGAAACCGCGATGGACAGATACAGACAATTGAACCAGGGAGGTAAAAGTAAATATTATAAGTTCACGTACATCCAGGCCTCGATCCGGGATCCGGACTACGTCAAAAAACTGCAACTTGGAAGTGACCAATTAAATATGGACATCGTTGATTGGCAATTTGCAATCCATTTTAGCTGGTCCCTGAAACACATCCAGACAATCATG…	822	WSPLGRVSNFVKSCLIALYASRVFYGRTRRPRVCSIDFGNGADLTKYFYAGIQELVATDPDSSARETAMDRYRQLNQGGKSKYYKFTYIQASIRDPDYVKKLQLGSDQLNMDIVDWQFAIHFSWSLKHIQTIMHNLCMMVRPGGRILITTMNGKTICDVLDKDDKVRFNIHPTEKNGYTEIHRNSPDTFSVTTPLTTDVPMIEYIIDPKKVTKTFEEYGFFLMDQGRFDEVLRANVPFLKGASLLEERLSTSEFLTVSYTHLTLPTNQYQCRSR	273	YP_009162545.1	0.6353	2e-101	Salmon gill poxvirus	Salmon/fish/vertebrate
	D5-like helicase-primase/NTP-ase	WKB	GTTCCGGGTCAGTAACTGATCACCGAAGACATCAATCAACATCTTGATGATTTCGTTGTTTTGTATGCTTGTTGTCTTCATTACCATAAGGTCCTCGGGGTTATCGAAAGGACTATTCGTTGCATCATCCTGATCTCCCTCTATGACCAGGAAACAATCATCATATTGTTCATTTGTGATTCGGGTAAGAAGAGAATCTTCGAAGTTTCCTTTTATCATTGAATGAACAAATCTGTTCTCTTCACTCTTGGGACTGTAGGGAATTCTCAGGACCATATTTTTTCTCCAGACAACGGGATCAATTCCGTCCAACCAAATTCTCTTGTGGGACCCGACGTTTTTTCTACCCCTGACCCGGTGAATTACTTTTTGTAAAGGGGCCTTAATCTTGACCCAATC…	805	GNYIGGKVFTDPNELRKYAEDGNEAFEYTTDDTTFLSKVFWDIDINKKSLSENDIEEVASKIDELVELLVKILLETTVNRKSLYSKQEDDFDKVAVSSCELVKELILRKTVWTMSDDPDKLSYHVIHTNLVSTPEDWVKIKAPLQKVIHRVRGRKNVGSHKRIWLDGIDPVVWRKNMVLRIPYSPKSEENRFVHSMIKGNFEDSLLTRITNEQYDDCFLVIEGDQDDATNSPFDNPEDLMVMKTTSIQNNEIIKMLIDVFGDQLLTRN	268	YP_009162463.1	0.3523	3e-33	Salmon gill poxvirus	Salmon/fish/vertebrate
	A6 protein	WKB	ACTGGGTTCGGTCACCCTGTTATTATCCCACTCAATAATATGATCAAGGAAGACCTGGATGGTGTCCGGGTTCAGACACAAGAGACGAGAGACCTTCGTTACCATGTTCCTATTTTCAACGGTCTCCACCATTTGAGGGGCCATGATCATCATGATCTTCATGATGTAATCCTGATCGGTCCAGACCTTGTCCATTAGTCTGACCACGTTATTTATACATGTGGTGAACTCGTCCTTTGACAGAGAGGGTTTGTTGAACATACTGGCCAACTGAAGACAGACCTCGATATCCTTCTCGATTTTCTGGGTCTCGCTTTTCATGTCATCAACGGCCCCTTTCATTTTTCTGTTTGAGTTTACTTTTTTCAGGATTTCCTTCACGGCCTGAATGAATTGTTC…	705	SFTQAYETFVRDVSEVVMKVNEKNEITTSPSPVLDEHVFMTQIQSFLKFSGQGEDQDLLEDSCTWKIMKMIECHDLSFVNVCLFGNLKSVLNYITKSDPERGEQFIQAVKEILKKVNSNRKMKGAVDDMKSETQKIEKDIEVCLQLASMFNKPSLSKDEFTTCINNVVRLMDKVWTDQDYIMKIMMIMAPQMVETVENRNMVTKVSRLLCLNPDTIQVFLDHIIEWDNNRVTEPS	235	YP_009162476.1	0.386	6e-44	Salmon gill poxvirus	Salmon/fish/vertebrate
	P4B major core protein	WKB	CTGAGTGATCTGATCAACGGGCCCATTGTGTGTGGTGGACCCCTGGATTCTATCCACCCCATTCTTATTGCCCTGCTCGGGTGTAAGTTGGCCGGTTTCGAGGATACCTGCCTTCGAGGAGATAGTTACACCCTGGTAAAACAACTGGTCAATGGTGGGGTAATGGTCGAGAGCAATGCCAGTCTTCTTACATCACGATTCAATGACACCCCCGAGGACCGTATCTATATCTCAAACACAAAAGATGAATTCAGTGCCGAAATGCAGAGGATCTTATTCCACATGAACCTGAGAAAGATTGCGGTCAAGATCCGTAGTGGTGACTTCAGATCCCAGGGATTAATGAAGACAATGGACATGCTGAAAGATTTCAGACAGCAGGGACAACAGAGTCTCAAG…	437	MSDLINGPIVCGGPLDSIHPILIALLGCKLAGFEDTCLRGDSYTLVKQLVNGGVMVESNASLLTSRFNDTPEDRIYISNTKDEFSAEMQRILFHMNLRKIAVKIRSGDFRSQGLMKTMDMLKDFRQQGQQSLKSKEEKYLDTVSY	145	YP_009162473.1	0.5248	6e-43	Salmon gill poxvirus	Salmon/fish/vertebrate
	late transcription factor VLTF-1	WKB	GGCACTTTCTGTATTTCCCCGAAGCAATTTAAGATCTATAGTAACCTTAATAGGACCATTATCATCATTGATTCCTTGTTTACCAGAATCAAGGGGAAGATAATCGGGATCGAGGAAAATGAGAAGTTGAACGCCGTATACGTGAACAAGATCGATATAATGCAGTTTACCGTGAATGTCGGGAACATGATAAAAAAGTTAAATGCCTGCCAGAAATCCAATAGCCTCCTCCTAAGATTTTATTCAAACAATAGATTTTTCCTGAGTAGCTGTGTCGACGAGTTCAAACACGACAGTCAGATAAGTACCACCATCAATTTCAATCTGGGGCC	332	GTFCISPKQFKIYSNLNRTIIIIDSLFTRIKGKIIGIEENEKLNAVYVNKIDIMQFTVNVGNMIKKLNACQKSNSLLLRFYSNNRFFLSSCVDEFKHDSQISTTINFNLG	110	YP_009162514.1	0.537	2e-29	Salmon gill poxvirus	Salmon/fish/vertebrate
	early transcription factor (VETF) large subunit	WKB	AGTTCCCTTTTCTTCGATGTCTACCTTATGTACCCTGATCGGATATTTGCTGATCGGGGGTTTATCAAACAGGACACCATCAATATAAAATTTCCCGAATCTCATTTCCAGTCCATCCTTGGAGGCAATCACATCACTGGGTAATTTGTAGTGATGCTGGTCCCATAGGATCTTTCTTTTCTTGGGACATTCGTACGTAACGACCTCGTCATTACGGTCTCTCTTTTTTATTTCCCTAAGATTATGGATCAATCCCTTGACCAGGATTTTATGGGAATAGGAGGTGTAATCTCTATCGTGGAAATTTTCGGGGAAGATAAGATTGTCCTTCCATAAAAGAATTGCCCTGTTCTTGTTAACATATTCCTGAATTTCCGTTTCCTTGTTTATCATCACG	397	VMINKETEIQEYVNKNRAILLWKDNLIFPENFHDRDYTSYSHKILVKGLIHNLREIKKRDRNDEVVTYECPKKRKILWDQHHYKLPSDVIASKDGLEMRFGKFYIDGVLFDKPPISKYPIRVHKVDIEEKGT	132	YP_009162477.1	0.5038	3e-36	Salmon gill poxvirus	Salmon/fish/vertebrate
	virion core protein P4a	WKB	ACTTGGCTGGACCATCTCAAAAGCCGCGTCAAAAGCATCCCCGGTCAGAAGATCATCTTCGATTTGCAGTCCGCTGGCCTTGACTATCTCGACCAGTTTTTGCATGAAATCAATTTTCAGGGCAAACTTGTACAATTCCCTGTTGACCCGGATCAGGTTCCTGAACATCTCCATTACATTGGCCTTGACATCGTCCGCAACAGGGATCTCGCTCTGTCCTTCCAGCATCCTGATTTTTGTCATTACCTGTCCCATGAAGTTGGCCGCATGGAGGCCGGTGTTCAGGAACTTTGTCCTTTCGGCCTGGAGTGGGTCAAAGACGGTCACCGTCGGGAAGTAATTGTTCCCGACGGTTTTTCTGATACCGACACTTCTTTCGATGCTAGAGATCAGCTTCTT…	1503	MTMCVYKKGLISKLCLVMCLYDADVMYRGANTKVTFCGLLNQLDSSIVPKRVCFLPRRVGNMTIYKSLKGIYTRLRDDVDATKNFTPRDYRRKIMLEPVAKLGMTKLQFDKFMAMVKGADTPAKVLTYYCVIMNEIPPPGPQETIKFTETVHYISTLWVLFTKLNYRVNFVDVKQDNTGKMLVSPSLNPAHLQNVVTKNLGNSELAKALVLKSMPLLNFLAFPLKEKRKTLGELKDMAGAGVFKFDREESVFNGVDLVALSECKDGGELGKMSLLTPEHEKFYSQGSLLDIDPTDIESELDALTEIVPVSVKAQLCFSSPISRINSLNPNSRDTIMHSMDKSGGIFIDALIGDNGNDDENDKIMDREYKKLISSIERSVGIRKTVGNNYFPTVTVFDPL…	501	YP_009162480.1	0.4178	2e-123	Salmon gill poxvirus	Salmon/fish/vertebrate
	major capsid protein	WKB	GAAATTGCCTATGTGCCTCACTTCGGAATGAAAATGTTGAAAGATGTCCAGATCTGGGATTATGATCAGCTGTTGATGAAGGTCGACGGCCCAACCCTGTTCAGTAGGGCCACGAAAAAATATCCCGACATGAGATCAAGTGGACATTCCCGGGAATTGAATGATTTCAACCTGTGTTCTTCAGAGAATCTGGTAAATCAAAAAAGATATTTCCTACCCCGGACAAAGATCACGGTTCCCCTCCAGGTGTTCGGTAATTCTCTGGAGACATACTCAAACGTCAAGAATTACGAGAATAGTTGTATCAGGGTCGATGTCCGGGTCCTGACCGAACTGACAAATGTGATGGTTTACAACCCCGGGGCGGAAATGACCCTGCGGTTTGACTCTCCGGTCAAG…	609	EIAYVPHFGMKMLKDVQIWDYDQLLMKVDGPTLFSRATKKYPDMRSSGHSRELNDFNLCSSENLVNQKRYFLPRTKITVPLQVFGNSLETYSNVKNYENSCIRVDVRVLTELTNVMVYNPGAEMTLRFDSPVKTPLTIAKPCLSFCAYSTSSQSGNEDQCVVNCTEYQGPQGDDEFFCHGVDNLTHVNFSVGNNLSGKRFLSW	203	QJU69459.1	0.4975	5e-63	Salmon gill poxvirus	Salmon/fish/vertebrate
	DNA-binding virion core protein I1L	WKB	TTAGGTCAGAATTGTGTAACTCATCTGTGTGACAAGATCGTCAACGGTGGACTTACCAACATCCAGCTGGGTGCAATGAGAGCTCAGCAACTCCAGGGTCTCGGTGTCAAAACCCTTTGCACCCGTCTCTGGGTTCAGGATGACCTGCTTTTTCAGGAAGTAGCTCTTCAGCAGGGAGTGCTTGGTGAACAAATTATCCTCGAGTCTCAGATAAGGAACATCGAAGTGTTCCAGGATCGTTCGGTTGGCGGCGGGTACGGTGAAGAACAGCCTTGTGTTCTTCTTTGTCACCGAAGCAATGTAGTCAGTGAATGACTTTGGCGTCATCTGCTTGCTTGTGAACAGGGGCTTGCGTCCGAATGCATTTCTCAGGCTCTCGCCAAGACTCATTGAGCACTG…	1209	MSIARTVGTLVEDIMSEDDEAFGAEEFSDESPETHEDEDSSSEAEDDTVDVAPVPSPTPGPSTTKKVPKAKSSGNKGSVTGKLSTADRKAIVTRVTSEIKAFQVAQSKALDALVSSVSDIISVTNKSMVKPKVIKKVQTSEYPVGDVHPKFMALLPKTWKRSTIQQRDIINAMQLGVFDKEGHLVRTAENYEALNLSKKEVTILSGLDSDTHKLNVGKSDFKTILAKIIKPNVMFKFGGHEFCTESETLWSDLLEAGGILKGKNEKGEMYQCSMSLGESLRNAFGRKPLFTSKQMTPKSFTDYIASVTKKNTRLFFTVPAANRTILEHFDVPYLRLEDNLFTKHSLLKSYFLKKQVILNPETGAKGFDTETLELLSSHCTQLDVGKSTVDDLVTQMSYT…	403	YP_009162452.1	0.3645	4e-57	Salmon gill poxvirus	Salmon/fish/vertebrate
	myristylated IMV envelope protein L1R	WKB	TATAAGAGACAGTAATTAATCTTACCCATTGAGATATTACTGTTGACAAGGGCACTGGCACTGCATCGTTGGGATATGAGTGTTTCCAGACTCTGAACGAAATTAGAAGAAGTCACATTATTCCCGACATTTATCCCCAGGGTCATCGCGGCCATCTGGGCCTTCTGGGTACCGGACATCGAATTGAATGCATCACTGATGGCCTGGGAAATACTGGTAAGGGCCACCTGAGAACTGGCAACACACAAATTAGAAACTTCGACCGAACAAATAGTACTGGAAACAAAATTAATTTCTCCGATATTGATATTACAGTTTCCGACGGCATTCGAGGCACCTGCCTGATTTAATTTTGTTGTCAGATTACTGTCGAATCCTTGAAAAAACTTCTGGGAGCTG…	413	MGVNVSSQKFFQGFDSNLTTKLNQAGASNAVGNCNINIGEINFVSSTICSVEVSNLCVASSQVALTSISQAISDAFNSMSGTQKAQMAAMTLGINVGNNVTSSNFVQSLETLISQRCSASALVNSNISMGKINYCLL	137	YP_009162469.1	0.4925	5e-32	Salmon gill poxvirus	Salmon/fish/vertebrate
